# Inhibitory input directs astrocyte morphogenesis through glial GABA_B_R

**DOI:** 10.1101/2023.03.14.532493

**Authors:** Yi-Ting Cheng, Estefania Luna-Figueroa, Junsung Woo, Hsiao-Chi Chen, Zhung-Fu Lee, Akdes Serin Harmanci, Benjamin Deneen

## Abstract

Communication between neurons and glia plays an important role in establishing and maintaining higher order brain function. Astrocytes are endowed with complex morphologies which places their peripheral processes in close proximity to neuronal synapses and directly contributes to their regulation of brain circuits. Recent studies have shown that excitatory neuronal activity promotes oligodendrocyte differentiation; whether inhibitory neurotransmission regulates astrocyte morphogenesis during development is unknown. Here we show that inhibitory neuron activity is necessary and sufficient for astrocyte morphogenesis. We found that input from inhibitory neurons functions through astrocytic GABA_B_R and that its deletion in astrocytes results in a loss of morphological complexity across a host of brain regions and disruption of circuit function. Expression of GABA_B_R in developing astrocytes is regulated in a region-specific manner by SOX9 or NFIA and deletion of these transcription factors results in region-specific defects in astrocyte morphogenesis, which is conferred by interactions with transcription factors exhibiting region-restricted patterns of expression. Together our studies identify input from inhibitory neurons and astrocytic GABA_B_R as universal regulators of morphogenesis, while further revealing a combinatorial code of region-specific transcriptional dependencies for astrocyte development that is intertwined with activity-dependent processes.

---

Astrocytes are endowed with an extraordinarily complex morphology highlighted by peripheral processes that are in close proximity to neuronal synapses^1–3^. These elaborate processes contribute to a host of synaptic functions, ultimately impacting circuit-level activities as it is estimated that a single astrocyte can interface with up to 100,000 synapses^4^. The acquisition of complex astrocyte morphologies during development is essential for the execution of these roles and has wide-ranging implications for brain function and neurological disorders^5–8^. Communication between astrocytes and neurons plays a critical role in astrocyte development^9, 10^. Previously, it was shown that structural interactions between developing astrocytes and neurons contributes to the acquisition of their complexity^11^. Moreover, astrocytes from dark-reared animals exhibit reduced territories and when coupled with evidence that glutamatergic signaling influences astrocytic volume, raise the possibility that neuronal activity itself may contribute to astrocyte morphogenesis^11–13^. Nevertheless, whether and how neuronal activity contributes to astrocyte morphogenesis remains unclear. Furthermore, what types of neurons and associated neurotransmitters provide activity-dependent input to drive astrocyte complexity are also undefined.
