## Extended Data Table 1 for "Inhibitory input directs astrocyte morphogenesis through glial GABA_B_R"

### Sheet: DEGs for heatmap
Gene	Region
Pdk2	All_3_regions
Cntfr	All_3_regions
Fam198a	All_3_regions
Rom1	All_3_regions
Fth1	All_3_regions
Oplah	All_3_regions
Mmgt2	All_3_regions
Olfml3	All_3_regions
Fmo5	All_3_regions
Nudt7	All_3_regions
Mir6390	All_3_regions
Thrb	All_3_regions
Mapkapk3	All_3_regions
Evi2a	All_3_regions
Strip2	All_3_regions
Ifih1	All_3_regions
Cyp2j9	All_3_regions
Mitf	All_3_regions
Apod	All_3_regions
Paqr6	All_3_regions
Itih3	All_3_regions
Slc20a1	All_3_regions
A730020M07Rik	All_3_regions
Micalcl	All_3_regions
Lincpint	All_3_regions
Hist1h4k	All_3_regions
Usp53	All_3_regions
Heph	All_3_regions
Aifm3	All_3_regions
Arhgap24	All_3_regions
C1qa	All_3_regions
Pde8a	All_3_regions
Smyd1	All_3_regions
Cebpa	All_3_regions
Gsn	All_3_regions
Ugt8a	All_3_regions
Nr1d1	All_3_regions
Tuba4a	All_3_regions
Slc25a33	All_3_regions
Mettl7a1	All_3_regions
Slc25a35	All_3_regions
Zbtb7b	All_3_regions
Mpv17l	All_3_regions
Pla2g16	All_3_regions
Lgi3	All_3_regions
Mlxipl	All_3_regions
Abhd14b	All_3_regions
Alms1-ps2	All_3_regions
Acacb	All_3_regions
Lrrc2	All_3_regions
Trpm3	All_3_regions
Mroh7	All_3_regions
Wasf3	All_3_regions
Cd83	All_3_regions
Chil1	All_3_regions
Acsl6	All_3_regions
Csrp1	All_3_regions
Myh6	All_3_regions
Fbxo2	All_3_regions
Dbp	All_3_regions
Ddo	All_3_regions
Aifm2	All_3_regions
Ccrl2	All_3_regions
Gpc5	All_3_regions
Ppil6	All_3_regions
Plscr2	All_3_regions
Hnmt	All_3_regions
Sept4	All_3_regions
Rapgef3	All_3_regions
Hist2h2be	All_3_regions
Icosl	All_3_regions
Hsd17b11	All_3_regions
Ranbp3l	All_3_regions
Cables1	All_3_regions
Il33	All_3_regions
Tnfaip3	All_3_regions
Csf3r	All_3_regions
C030018K13Rik	All_3_regions
Arhgef19	All_3_regions
Anxa5	All_3_regions
Inf2	All_3_regions
Ephx1	All_3_regions
Rhpn2	All_3_regions
Nat1	All_3_regions
Fa2h	All_3_regions
Fxyd1	All_3_regions
Fah	All_3_regions
Hlf	All_3_regions
5930430L01Rik	All_3_regions
Ggact	All_3_regions
Gjc3	All_3_regions
Ndrg1	All_3_regions
Trf	All_3_regions
Hif3a	All_3_regions
AA387883	All_3_regions
4632428N05Rik	All_3_regions
Bcas1	All_3_regions
Clic6	All_3_regions
Thbs4	All_3_regions
Hrsp12	All_3_regions
Tlr3	All_3_regions
Hist1h2bc	All_3_regions
Scn1b	All_3_regions
Gpr37	All_3_regions
Pla2g5	All_3_regions
Cml5	All_3_regions
Capn3	All_3_regions
Lgals3bp	All_3_regions
Phyh	All_3_regions
Fn3k	All_3_regions
Mfap3l	All_3_regions
Alpk1	All_3_regions
Ifi27	All_3_regions
Ctss	All_3_regions
Chchd10	All_3_regions
Nat8	All_3_regions
Abi3	All_3_regions
Phkg1	All_3_regions
Gprc5b	All_3_regions
Gm2115	All_3_regions
Tprkb	All_3_regions
Pde8b	All_3_regions
Casq2	All_3_regions
Cpeb1	All_3_regions
Cyp4f15	All_3_regions
Neat1	All_3_regions
Iqck	All_3_regions
Atf3	All_3_regions
Clu	All_3_regions
Omg	All_3_regions
Clic5	All_3_regions
Slco1a4	All_3_regions
Rorc	All_3_regions
2900052N01Rik	All_3_regions
Pnpla7	All_3_regions
Efemp1	All_3_regions
Sugct	All_3_regions
Mertk	All_3_regions
Tspan2	All_3_regions
Acsl3	All_3_regions
Sod3	All_3_regions
Padi2	All_3_regions
Lgi4	All_3_regions
Hspa1a	All_3_regions
Itgb2	All_3_regions
Prelp	All_3_regions
Ly6c1	All_3_regions
Tnfaip2	All_3_regions
Plekhb1	All_3_regions
Il1a	All_3_regions
Maob	All_3_regions
Iqch	All_3_regions
S100b	All_3_regions
Cml1	All_3_regions
Jade2	All_3_regions
Cyp4f14	All_3_regions
Cldn11	All_3_regions
Pcsk6	All_3_regions
Mt2	All_3_regions
Mt1	All_3_regions
Trp63	All_3_regions
Ifit3	All_3_regions
Cryab	All_3_regions
Sult1a1	All_3_regions
Enpp2	All_3_regions
Acot11	All_3_regions
Myh11	All_3_regions
Aldh1a1	All_3_regions
Aox1	All_3_regions
Sdsl	All_3_regions
Extl1	All_3_regions
Mag	All_3_regions
Selplg	All_3_regions
Ntsr2	All_3_regions
Cyp2d22	All_3_regions
Gucy2e	All_3_regions
Prex2	All_3_regions
Ucp3	All_3_regions
Hsd11b1	All_3_regions
Clmn	All_3_regions
Tgtp2	All_3_regions
Pdlim2	All_3_regions
Gm14023	All_3_regions
Aass	All_3_regions
Ly6a	All_3_regions
Prodh	All_3_regions
Olfr287	All_3_regions
Pygm	All_3_regions
Kcnk1	All_3_regions
Apln	All_3_regions
Lama3	All_3_regions
Plp1	All_3_regions
Lif	All_3_regions
B3galt5	All_3_regions
Erv3	All_3_regions
Tgtp1	All_3_regions
Cml3	All_3_regions
Gjb6	All_3_regions
Adamtsl5	All_3_regions
Gm11128	All_3_regions
9330117O12Rik	All_3_regions
Grin2c	All_3_regions
Cdh19	All_3_regions
E030003E18Rik	All_3_regions
Rgs1	All_3_regions
Tfcp2l1	All_3_regions
Gm4477	All_3_regions
F5	All_3_regions
Kcng4	All_3_regions
Tmem88b	All_3_regions
Mog	All_3_regions
Mal	All_3_regions
Fam107a	All_3_regions
Dmp1	All_3_regions
Ermn	All_3_regions
Galnt6	All_3_regions
Insc	All_3_regions
Opalin	All_3_regions
2210408F21Rik	All_3_regions
Klhdc7a	All_3_regions
Kirrel2	All_3_regions
Mbp	All_3_regions
Hhatl	All_3_regions
Mobp	All_3_regions
Etnppl	All_3_regions
Zfp931	Cortex only
Sirpa	Cortex only
Cox17	Cortex only
Tmem14a	Cortex only
Flrt1	Cortex only
Pcdhgc5	Cortex only
Dnajc28	Cortex only
4831440E17Rik	Cortex only
Grina	Cortex only
Oxld1	Cortex only
Bcap29	Cortex only
C030006K11Rik	Cortex only
Pced1b	Cortex only
Dlat	Cortex only
Fuom	Cortex only
Tgoln1	Cortex only
Acad8	Cortex only
Vcl	Cortex only
Herpud1	Cortex only
Klhdc8b	Cortex only
Dnajb9	Cortex only
Mettl20	Cortex only
Nxn	Cortex only
Tmem189	Cortex only
Eogt	Cortex only
Fbxl16	Cortex only
Nr1d2	Cortex only
Saraf	Cortex only
Trp53bp2	Cortex only
Dusp28	Cortex only
Lrrc75a	Cortex only
Bcl2l2	Cortex only
Hspb6	Cortex only
Ier5	Cortex only
Il17rc	Cortex only
Gfra1	Cortex only
Glipr2	Cortex only
Pyurf	Cortex only
Rhbdl3	Cortex only
Acyp2	Cortex only
Dnajc12	Cortex only
Dmpk	Cortex only
Gm20257	Cortex only
Mpc1	Cortex only
AI413582	Cortex only
D3Ertd751e	Cortex only
2310010J17Rik	Cortex only
E530011L22Rik	Cortex only
Sned1	Cortex only
Gm684	Cortex only
1700029J07Rik	Cortex only
Tmem110	Cortex only
Ak1	Cortex only
Gm15417	Cortex only
A930004D18Rik	Cortex only
Ltc4s	Cortex only
Enpp4	Cortex only
Dusp23	Cortex only
Stac2	Cortex only
Hs3st3a1	Cortex only
Tor4a	Cortex only
Mrm1	Cortex only
Hykk	Cortex only
Itm2c	Cortex only
Ptafr	Cortex only
Hcn2	Cortex only
Hr	Cortex only
Gna15	Cortex only
Ggt5	Cortex only
Prr13	Cortex only
Ms4a6c	Cortex only
Exph5	Cortex only
Fhit	Cortex only
Cystm1	Cortex only
Ugt1a6a	Cortex only
Arc	Cortex only
Ky	Cortex only
Glrb	Cortex only
Amacr	Cortex only
Wdyhv1	Cortex only
Kcnn2	Cortex only
G0s2	Cortex only
Elf5	Cortex only
Mpzl2	Cortex only
Amigo2	Cortex only
Gm11837	Cortex only
Gpr160	Cortex only
Gm11696	Cortex only
Hist1h2be	Cortex only
BC029722	Cortex only
Fitm2	Cortex only
Gpank1	Cortex only
Rarres2	Cortex only
Mt3	Cortex only
Tspo	Cortex only
Lppos	Cortex only
Gm20751	Cortex only
Tekt1	Cortex only
Abca5	Cortex only
C920006O11Rik	Cortex only
Gdf10	Cortex only
Ubxn10	Cortex only
Pir	Cortex only
Id4	Cortex only
Bco2	Cortex only
C630043F03Rik	Cortex only
Ddit4l	Cortex only
Wls	Cortex only
Ift27	Cortex only
Laptm4b	Cortex only
Gcnt1	Cortex only
Wfs1	Cortex only
Cmklr1	Cortex only
Paqr5	Cortex only
5031414D18Rik	Cortex only
Dnaic2	Cortex only
Tsc22d3	Cortex only
Tgfbr3l	Cortex only
4932443I19Rik	Cortex only
Gpt	Cortex only
Gbp4	Cortex only
Retsat	Cortex only
Pamr1	Cortex only
Scara3	Cortex only
Ifitm1	Cortex only
Gm6277	Cortex only
Isoc2a	Cortex only
Sgpp2	Cortex only
B430010I23Rik	Cortex only
Iigp1	Cortex only
2210416O15Rik	Cortex only
St3gal4	Cortex only
Vmn2r57	Cortex only
Tmem204	Cortex only
Dhrs7	Cortex only
Naaa	Cortex only
Tbc1d2	Cortex only
Ttc7	Cortex only
Aldh1a7	Cortex only
E030011O05Rik	Cortex only
Sp6	Cortex only
Smim4	Cortex only
Upp2	Cortex only
Nhej1	Cortex only
Lix1	Cortex only
Tnnt1	Cortex only
Xkrx	Cortex only
Rasd2	Cortex only
Adk	Cortex only
Myoc	Cortex only
2610100L16Rik	Cortex only
2010001A14Rik	Cortex only
9430065F17Rik	Cortex only
Zfp459	Cortex only
Ankrd9	Cortex only
Lrrc10b	Cortex only
Ccdc88b	Cortex only
Tnfsf12	Cortex only
Ovol1	Cortex only
Ldhd	Cortex only
Serpinb1a	Cortex only
4930579H20Rik	Cortex only
Ggnbp2os	Cortex only
Slco1b2	Cortex only
Relt	Cortex only
Camk2n1	Cortex only
Snhg10	Cortex only
Smim3	Cortex only
Slamf6	Cortex only
Mettl7a2	Cortex only
Smim1	Cortex only
Spata17	Cortex only
Prg4	Cortex only
Esrrb	Cortex only
Cxcl1	Cortex only
Echdc3	Cortex only
Endog	Cortex only
Lgals12	Cortex only
Nt5c1a	Cortex only
Hdc	Cortex only
1700112J16Rik	Cortex only
Sptssb	Cortex only
Il7r	Cortex only
Myh7b	Cortex only
Gm5083	Cortex only
Jph2	Cortex only
Gm15972	Cortex only
Hist1h2ba	Cortex only
Scn4b	Cortex only
Ptger4	Cortex only
Sspo	Cortex only
A330074K22Rik	Cortex only
Xdh	Cortex only
F9	Cortex only
Lad1	Cortex only
Prss45	Cortex only
Isoc2b	Cortex only
Smco3	Cortex only
Ces5a	Cortex only
Ch25h	Cortex only
Arhgef37	Cortex only
Colq	Cortex only
Gp9	Cortex only
Gm14124	Cortex only
Fcrl1	Cortex only
Ccr2	Cortex only
Gm12522	Cortex only
5830444B04Rik	Cortex only
Dyrk4	Cortex only
Olfr286	Cortex only
Lrrc52	Cortex only
Olfr558	Cortex only
Amhr2	Cortex only
Osm	Cortex only
Gm4925	Cortex only
Cldn18	Cortex only
Gm14379	Cortex only
Ermap	Cortex only
C030029H02Rik	Cortex only
A330076C08Rik	Cortex only
Crisp3	Cortex only
Hkdc1	Cortex only
Nphs1os	Cortex only
Ripk4	Cortex only
Hpx	Cortex only
4931402G19Rik	Cortex only
Dmrt3	Cortex only
Apoc3	Cortex only
Kcnj14	Cortex only
Lppr4	Hippocampus only
Scg2	Hippocampus only
Pllp	Hippocampus only
Arsg	Hippocampus only
Mpp7	Hippocampus only
Ptprn	Hippocampus only
Slit3	Hippocampus only
Stambpl1	Hippocampus only
Panx2	Hippocampus only
Gfod1	Hippocampus only
Nme5	Hippocampus only
Ppapdc2	Hippocampus only
Rassf8	Hippocampus only
Dgkz	Hippocampus only
Mcee	Hippocampus only
Plxnb3	Hippocampus only
Smad7	Hippocampus only
Matn2	Hippocampus only
Gm14440	Hippocampus only
Rab11fip4	Hippocampus only
Ldhb	Hippocampus only
Farp1	Hippocampus only
Srxn1	Hippocampus only
Sphkap	Hippocampus only
Pacsin1	Hippocampus only
Plcl1	Hippocampus only
Ctnnal1	Hippocampus only
Usp35	Hippocampus only
Mink1	Hippocampus only
4930480K15Rik	Hippocampus only
Hemk1	Hippocampus only
Nbeal2	Hippocampus only
Speg	Hippocampus only
Tubb4a	Hippocampus only
Adcy1	Hippocampus only
A330093E20Rik	Hippocampus only
Ncdn	Hippocampus only
Cfap126	Hippocampus only
Aatk	Hippocampus only
Pgbd5	Hippocampus only
Fam161a	Hippocampus only
Cnnm2	Hippocampus only
Acsl1	Hippocampus only
Dnajc27	Hippocampus only
Tbc1d9	Hippocampus only
Zfp511	Hippocampus only
Vmn2r29	Hippocampus only
Mir124a-1hg	Hippocampus only
Bcas3os1	Hippocampus only
Trpt1	Hippocampus only
Tmeff2	Hippocampus only
Plekhh1	Hippocampus only
Dusp19	Hippocampus only
Eef1a2	Hippocampus only
5031426D15Rik	Hippocampus only
Eml2	Hippocampus only
Ppip5k1	Hippocampus only
Phactr2	Hippocampus only
Zbtb16	Hippocampus only
Cfap74	Hippocampus only
9230114K14Rik	Hippocampus only
Ica1	Hippocampus only
Faim2	Hippocampus only
Cd46	Hippocampus only
Cdr1	Hippocampus only
Ccdc85a	Hippocampus only
4430402I18Rik	Hippocampus only
Ndst3	Hippocampus only
Sorbs2os	Hippocampus only
Stk39	Hippocampus only
Aph1c	Hippocampus only
Stxbp2	Hippocampus only
Slc17a7	Hippocampus only
Cacna1i	Hippocampus only
Rtn4rl1	Hippocampus only
Spag6	Hippocampus only
Adamts20	Hippocampus only
Tmtc1	Hippocampus only
Sh3gl3	Hippocampus only
Nt5c2	Hippocampus only
Fmn1	Hippocampus only
Vmn2r46	Hippocampus only
Dmtn	Hippocampus only
Car11	Hippocampus only
Gabra1	Hippocampus only
AU040972	Hippocampus only
Jakmip3	Hippocampus only
Egfem1	Hippocampus only
Vwa3a	Hippocampus only
Kcnh3	Hippocampus only
Galt	Hippocampus only
Grb14	Hippocampus only
Atp2b2	Hippocampus only
Ppp4r4	Hippocampus only
Tle2	Hippocampus only
Kcnj3	Hippocampus only
Prkcq	Hippocampus only
Abcc8	Hippocampus only
Rnf112	Hippocampus only
Kif9	Hippocampus only
Apoo	Hippocampus only
Crebl2	Hippocampus only
Dcaf12l1	Hippocampus only
Slc7a14	Hippocampus only
2310075C17Rik	Hippocampus only
Prrt1	Hippocampus only
Efcab12	Hippocampus only
Slc37a2	Hippocampus only
Gm10536	Hippocampus only
Eno2	Hippocampus only
Sptbn4	Hippocampus only
Faah	Hippocampus only
Tpd52l1	Hippocampus only
Kcnt1	Hippocampus only
Calb1	Hippocampus only
Acrbp	Hippocampus only
Slc2a12	Hippocampus only
Ccdc159	Hippocampus only
Rbks	Hippocampus only
Chrd	Hippocampus only
Esrrg	Hippocampus only
Cfap52	Hippocampus only
Spryd3	Hippocampus only
Kndc1	Hippocampus only
Tmem59l	Hippocampus only
Cnksr2	Hippocampus only
B630019K06Rik	Hippocampus only
Slit1	Hippocampus only
Grin1	Hippocampus only
Chn2	Hippocampus only
Lzts3	Hippocampus only
C630031E19Rik	Hippocampus only
Gpr162	Hippocampus only
A330015K06Rik	Hippocampus only
Rasl10a	Hippocampus only
3300002P13Rik	Hippocampus only
Nfasc	Hippocampus only
Galnt9	Hippocampus only
Map7	Hippocampus only
Gm14827	Hippocampus only
C730002L08Rik	Hippocampus only
Cds1	Hippocampus only
Frmpd4	Hippocampus only
Itga8	Hippocampus only
Pkp2	Hippocampus only
Zmat4	Hippocampus only
Ppp1r16b	Hippocampus only
Scn2b	Hippocampus only
Gm996	Hippocampus only
F2rl2	Hippocampus only
Rab27a	Hippocampus only
Fam46c	Hippocampus only
Slc30a3	Hippocampus only
Runx2	Hippocampus only
Itpr1	Hippocampus only
Cacng8	Hippocampus only
Ablim2	Hippocampus only
Gm13315	Hippocampus only
C030023E24Rik	Hippocampus only
Macrod1	Hippocampus only
Ttll7	Hippocampus only
Fam163b	Hippocampus only
Cnnm1	Hippocampus only
LOC100862268	Hippocampus only
Phyhip	Hippocampus only
Ociad2	Hippocampus only
A430090L17Rik	Hippocampus only
Vwa5b1	Hippocampus only
Slc13a4	Hippocampus only
Fhad1	Hippocampus only
Itga10	Hippocampus only
Fam81a	Hippocampus only
Vamp1	Hippocampus only
Scube3	Hippocampus only
Syt17	Hippocampus only
Cntnap5c	Hippocampus only
Pcsk2os1	Hippocampus only
Cerkl	Hippocampus only
Cdkn1c	Hippocampus only
Synpo	Hippocampus only
Klhl4	Hippocampus only
Cpne6	Hippocampus only
Plekhg5	Hippocampus only
1500015O10Rik	Hippocampus only
Cabp1	Hippocampus only
Npff	Hippocampus only
Ppargc1b	Hippocampus only
Uckl1os	Hippocampus only
Col4a3	Hippocampus only
Wipf3	Hippocampus only
A930012L18Rik	Hippocampus only
Htr4	Hippocampus only
Bcas1os2	Hippocampus only
Slc4a10	Hippocampus only
Perp	Hippocampus only
Ryr2	Hippocampus only
Trpc6	Hippocampus only
Kctd16	Hippocampus only
St6galnac2	Hippocampus only
Gpr84	Hippocampus only
Trank1	Hippocampus only
Ttc39a	Hippocampus only
Myo5b	Hippocampus only
4930419G24Rik	Hippocampus only
Gm29811	Hippocampus only
Myh15	Hippocampus only
Rasgef1a	Hippocampus only
Nhsl2	Hippocampus only
Capn6	Hippocampus only
Zfp185	Hippocampus only
1700012D14Rik	Hippocampus only
Sstr4	Hippocampus only
Emb	Hippocampus only
Grin2a	Hippocampus only
Lmx1a	Hippocampus only
Ddc	Hippocampus only
Pcnxl2	Hippocampus only
5430428K19Rik	Hippocampus only
4930455C13Rik	Hippocampus only
Ddn	Hippocampus only
Fam205c	Hippocampus only
4930545L23Rik	Hippocampus only
Dclk3	Hippocampus only
Cdk18	Hippocampus only
Slc5a5	Hippocampus only
Klhl34	Hippocampus only
Htr2c	Hippocampus only
Rab26	Hippocampus only
Myof	Hippocampus only
Tnfrsf25	Hippocampus only
Sytl5	Hippocampus only
Slc24a4	Hippocampus only
Kcnh1	Hippocampus only
Epha10	Hippocampus only
Rs1	Hippocampus only
Bmp4	Hippocampus only
Ppp1r42	Hippocampus only
Gm6592	Hippocampus only
Glt28d2	Hippocampus only
F730043M19Rik	Hippocampus only
Ifit1bl1	Hippocampus only
Tns4	Hippocampus only
Acnat1	Hippocampus only
Npr3	Hippocampus only
Vmn2r85	Hippocampus only
Pld5	Hippocampus only
Figf	Hippocampus only
Zfp133-ps	Hippocampus only
Cd74	Hippocampus only
Slc28a3	Hippocampus only
Mustn1	Hippocampus only
Gyltl1b	Hippocampus only
Pip5k1b	Hippocampus only
Ptk2b	Hippocampus only
Dydc2	Hippocampus only
Cd300lh	Hippocampus only
Fam160a1	Hippocampus only
Cemip	Hippocampus only
Entpd3	Hippocampus only
Cldn1	Hippocampus only
Slc26a4	Hippocampus only
Atp2b3	Hippocampus only
4833427G06Rik	Hippocampus only
4930447F24Rik	Hippocampus only
Trpv4	Hippocampus only
2010300C02Rik	Hippocampus only
Adam1b	Hippocampus only
Icam5	Hippocampus only
Glp1r	Hippocampus only
D630033O11Rik	Hippocampus only
Cldn2	Hippocampus only
Cyb561	Hippocampus only
Rad51ap2	Hippocampus only
Adssl1	Hippocampus only
Spint2	Hippocampus only
Clic3	Hippocampus only
Rgs14	Hippocampus only
B230110G15Rik	Hippocampus only
Adra1d	Hippocampus only
Slc26a10	Hippocampus only
Gmnc	Hippocampus only
Myoz2	Hippocampus only
Rasgrf1	Hippocampus only
Steap1	Hippocampus only
Sostdc1	Hippocampus only
Unc5cl	Hippocampus only
Gnrh1	Hippocampus only
4930505G20Rik	Hippocampus only
Gjc2	Hippocampus only
Gls2	Hippocampus only
Robo3	Hippocampus only
Stac	Hippocampus only
Msx1	Hippocampus only
Des	Hippocampus only
Car14	Hippocampus only
Slc12a1	Hippocampus only
Ntn5	Hippocampus only
Ltk	Hippocampus only
B930059L03Rik	Hippocampus only
Gm32014	Hippocampus only
4930511M06Rik	Hippocampus only
Dsp	Hippocampus only
Itgb6	Hippocampus only
Nipal4	Hippocampus only
Abca4	Hippocampus only
Gm5129	Hippocampus only
Gm853	Hippocampus only
2310030G06Rik	Hippocampus only
Npy5r	Hippocampus only
Sult1c2	Hippocampus only
Morc2b	Hippocampus only
4933424G06Rik	Hippocampus only
4833411C07Rik	Hippocampus only
Tnni1	Hippocampus only
Igfn1	Hippocampus only
Ins2	Hippocampus only
Best3	Hippocampus only
Col8a2	Hippocampus only
Wfdc2	Hippocampus only
Prss52	Hippocampus only
Myo5c	Hippocampus only
4930599N23Rik	Hippocampus only
Chdh	Hippocampus only
Slc4a5	Hippocampus only
Olfr1507	Hippocampus only
Dazl	Hippocampus only
Sec14l5	Hippocampus only
Klhl31	Hippocampus only
Krt9	Hippocampus only
Mir204	Hippocampus only
Gal3st1	Hippocampus only
Kcne2	Hippocampus only
Cyp2j12	Hippocampus only
Defb11	Hippocampus only
Cpn1	Hippocampus only
Piwil2	Hippocampus only
A230001M10Rik	Hippocampus only
Msx1os	Hippocampus only
Gabrd	Hippocampus only
Col8a1	Hippocampus only
Olfr461	Hippocampus only
Tmprss11a	Hippocampus only
Myh7	Hippocampus only
Erich5	Hippocampus only
1700007F19Rik	Hippocampus only
Tmem72	Hippocampus only
4933429O19Rik	Hippocampus only
Vipr1	Hippocampus only
Itfg3	Olfactory bulb only
Lamp2	Olfactory bulb only
Pxmp4	Olfactory bulb only
Ptprj	Olfactory bulb only
Chst11	Olfactory bulb only
Vwa8	Olfactory bulb only
Hacd2	Olfactory bulb only
Fgl2	Olfactory bulb only
Zcchc24	Olfactory bulb only
Smox	Olfactory bulb only
Nfic	Olfactory bulb only
Arap1	Olfactory bulb only
Tpmt	Olfactory bulb only
Lrp10	Olfactory bulb only
Zfp36l2	Olfactory bulb only
Rhoq	Olfactory bulb only
Klf9	Olfactory bulb only
Mfhas1	Olfactory bulb only
Pitpnm3	Olfactory bulb only
Dbndd2	Olfactory bulb only
Lrp5	Olfactory bulb only
Emc7	Olfactory bulb only
Rhog	Olfactory bulb only
Sdc3	Olfactory bulb only
Pygb	Olfactory bulb only
Cxcl12	Olfactory bulb only
Slc20a2	Olfactory bulb only
Yif1b	Olfactory bulb only
Gramd1b	Olfactory bulb only
Ston2	Olfactory bulb only
Lynx1	Olfactory bulb only
Nrarp	Olfactory bulb only
Hint3	Olfactory bulb only
Mocs1	Olfactory bulb only
Sphk1	Olfactory bulb only
P4ha1	Olfactory bulb only
Adgra3	Olfactory bulb only
Ece1	Olfactory bulb only
Mpp6	Olfactory bulb only
Ndp	Olfactory bulb only
Rassf4	Olfactory bulb only
Rftn2	Olfactory bulb only
Mir378b	Olfactory bulb only
Myo1e	Olfactory bulb only
Fzd7	Olfactory bulb only
Atp6v0a2	Olfactory bulb only
Rmdn2	Olfactory bulb only
Plcb3	Olfactory bulb only
Ttyh1	Olfactory bulb only
Crim1	Olfactory bulb only
Akr1b10	Olfactory bulb only
Jun	Olfactory bulb only
Mut	Olfactory bulb only
Ddhd1	Olfactory bulb only
Stk17b	Olfactory bulb only
Crybg3	Olfactory bulb only
Il11ra1	Olfactory bulb only
Pfn4	Olfactory bulb only
Adra2a	Olfactory bulb only
Asrgl1	Olfactory bulb only
Foxo1	Olfactory bulb only
Hadh	Olfactory bulb only
Rel	Olfactory bulb only
Aldh6a1	Olfactory bulb only
Antxr1	Olfactory bulb only
Cyp2u1	Olfactory bulb only
Ckb	Olfactory bulb only
Chst2	Olfactory bulb only
Sema4a	Olfactory bulb only
Adamts1	Olfactory bulb only
Slc12a4	Olfactory bulb only
Fn3krp	Olfactory bulb only
Myo6	Olfactory bulb only
Diap2	Olfactory bulb only
Aga	Olfactory bulb only
Olfml2a	Olfactory bulb only
4932438H23Rik	Olfactory bulb only
Mmd2	Olfactory bulb only
St5	Olfactory bulb only
Adgre1	Olfactory bulb only
Adam23	Olfactory bulb only
Rgcc	Olfactory bulb only
Bckdha	Olfactory bulb only
Athl1	Olfactory bulb only
Afap1l2	Olfactory bulb only
Gas7	Olfactory bulb only
Slc43a2	Olfactory bulb only
Plxnd1	Olfactory bulb only
Snx33	Olfactory bulb only
Mboat2	Olfactory bulb only
Ifngr1	Olfactory bulb only
Akap12	Olfactory bulb only
Adi1	Olfactory bulb only
Vav3	Olfactory bulb only
Gabrg1	Olfactory bulb only
Snta1	Olfactory bulb only
Trim25	Olfactory bulb only
Neu3	Olfactory bulb only
Cyb5d2	Olfactory bulb only
Adam15	Olfactory bulb only
Syde1	Olfactory bulb only
Tox2	Olfactory bulb only
Prkd1	Olfactory bulb only
6330403K07Rik	Olfactory bulb only
Ganc	Olfactory bulb only
Abcb4	Olfactory bulb only
Ppp3r2	Olfactory bulb only
Slc25a15	Olfactory bulb only
Dusp6	Olfactory bulb only
Dagla	Olfactory bulb only
Tfpi	Olfactory bulb only
Prex1	Olfactory bulb only
Ehd2	Olfactory bulb only
Plscr4	Olfactory bulb only
Tlcd1	Olfactory bulb only
Svip	Olfactory bulb only
Cped1	Olfactory bulb only
Btd	Olfactory bulb only
Tcf7l2	Olfactory bulb only
Eci1	Olfactory bulb only
Per3	Olfactory bulb only
Nde1	Olfactory bulb only
Ccbl2	Olfactory bulb only
Rcn2	Olfactory bulb only
Vegfa	Olfactory bulb only
1700003M07Rik	Olfactory bulb only
Col16a1	Olfactory bulb only
Parp12	Olfactory bulb only
Cnbd2	Olfactory bulb only
Prkg1	Olfactory bulb only
Grin3a	Olfactory bulb only
Trib1	Olfactory bulb only
Ptpn13	Olfactory bulb only
Ppap2b	Olfactory bulb only
Synpo2	Olfactory bulb only
Naga	Olfactory bulb only
Trim30d	Olfactory bulb only
Gca	Olfactory bulb only
Ttc38	Olfactory bulb only
Brinp3	Olfactory bulb only
Orai3	Olfactory bulb only
Slc6a1	Olfactory bulb only
Elmod3	Olfactory bulb only
Acaa2	Olfactory bulb only
Pik3cg	Olfactory bulb only
Stx4a	Olfactory bulb only
Nmi	Olfactory bulb only
Slc35f3	Olfactory bulb only
Erap1	Olfactory bulb only
Ccdc141	Olfactory bulb only
Prrg3	Olfactory bulb only
Cobll1	Olfactory bulb only
Acadm	Olfactory bulb only
Yap1	Olfactory bulb only
Ngef	Olfactory bulb only
Slc9a3r1	Olfactory bulb only
Lhfpl2	Olfactory bulb only
Rnaset2b	Olfactory bulb only
Gsta4	Olfactory bulb only
Rhbdd1	Olfactory bulb only
P2rx4	Olfactory bulb only
Lcp1	Olfactory bulb only
Nacc2	Olfactory bulb only
Plcd4	Olfactory bulb only
Fam129a	Olfactory bulb only
Sipa1	Olfactory bulb only
Nr2f1	Olfactory bulb only
Nudt9	Olfactory bulb only
Rgs6	Olfactory bulb only
Acot13	Olfactory bulb only
Elf4	Olfactory bulb only
Cd63	Olfactory bulb only
Fzd6	Olfactory bulb only
Ticam1	Olfactory bulb only
Fam198b	Olfactory bulb only
Cyp1b1	Olfactory bulb only
Fzd5	Olfactory bulb only
Angptl4	Olfactory bulb only
Fosb	Olfactory bulb only
Agl	Olfactory bulb only
Plscr1	Olfactory bulb only
Trmt2b	Olfactory bulb only
Lysmd2	Olfactory bulb only
Nostrin	Olfactory bulb only
Tor3a	Olfactory bulb only
Col24a1	Olfactory bulb only
Junb	Olfactory bulb only
Pmm1	Olfactory bulb only
Lacc1	Olfactory bulb only
Add3	Olfactory bulb only
Ly6e	Olfactory bulb only
Nrros	Olfactory bulb only
Anpep	Olfactory bulb only
Kank2	Olfactory bulb only
Dynlt3	Olfactory bulb only
Sypl2	Olfactory bulb only
Slc35e4	Olfactory bulb only
Tspan18	Olfactory bulb only
Scd2	Olfactory bulb only
Mthfs	Olfactory bulb only
Chrdl1	Olfactory bulb only
Abcd2	Olfactory bulb only
Pld4	Olfactory bulb only
Epdr1	Olfactory bulb only
Chrnb4	Olfactory bulb only
Ctsb	Olfactory bulb only
Ston1	Olfactory bulb only
Epb4.1l4b	Olfactory bulb only
Sqrdl	Olfactory bulb only
Cbs	Olfactory bulb only
Parp9	Olfactory bulb only
Frrs1	Olfactory bulb only
Abca9	Olfactory bulb only
Ankrd40	Olfactory bulb only
Fyco1	Olfactory bulb only
Tjp2	Olfactory bulb only
Hbegf	Olfactory bulb only
Slc6a20a	Olfactory bulb only
Hey1	Olfactory bulb only
Cldn19	Olfactory bulb only
Utrn	Olfactory bulb only
Zfp703	Olfactory bulb only
Clybl	Olfactory bulb only
Car4	Olfactory bulb only
Sdc2	Olfactory bulb only
Mansc1	Olfactory bulb only
Lgmn	Olfactory bulb only
Nfe2l2	Olfactory bulb only
Abca1	Olfactory bulb only
Col18a1	Olfactory bulb only
Rab3il1	Olfactory bulb only
Hmox1	Olfactory bulb only
Eng	Olfactory bulb only
Tep1	Olfactory bulb only
Enpp1	Olfactory bulb only
Rora	Olfactory bulb only
Parp4	Olfactory bulb only
Rspo3	Olfactory bulb only
Sfxn5	Olfactory bulb only
Cd68	Olfactory bulb only
Pecam1	Olfactory bulb only
Sorbs3	Olfactory bulb only
Pcdh17	Olfactory bulb only
Stard8	Olfactory bulb only
Herc6	Olfactory bulb only
Ppapdc1a	Olfactory bulb only
Cnn2	Olfactory bulb only
Cyp4f13	Olfactory bulb only
Phldb2	Olfactory bulb only
Slc44a1	Olfactory bulb only
Itpripl2	Olfactory bulb only
Plekhh3	Olfactory bulb only
Fam105a	Olfactory bulb only
Frmpd1	Olfactory bulb only
Suclg2	Olfactory bulb only
Entpd1	Olfactory bulb only
Ngfr	Olfactory bulb only
Slc27a1	Olfactory bulb only
Islr	Olfactory bulb only
Ddt	Olfactory bulb only
Lace1	Olfactory bulb only
Cfh	Olfactory bulb only
Rorb	Olfactory bulb only
Stat5a	Olfactory bulb only
Slc16a1	Olfactory bulb only
Pde7b	Olfactory bulb only
Nwd1	Olfactory bulb only
Trim12c	Olfactory bulb only
Pon3	Olfactory bulb only
Elovl5	Olfactory bulb only
Tgfbr2	Olfactory bulb only
Zfhx3	Olfactory bulb only
Parp3	Olfactory bulb only
Tmprss7	Olfactory bulb only
Unc13c	Olfactory bulb only
Ntrk2	Olfactory bulb only
Serping1	Olfactory bulb only
Asap3	Olfactory bulb only
Hyal1	Olfactory bulb only
Pfkm	Olfactory bulb only
Psap	Olfactory bulb only
Nek8	Olfactory bulb only
Gldc	Olfactory bulb only
Gstt1	Olfactory bulb only
Pacrg	Olfactory bulb only
Syngr2	Olfactory bulb only
Tcirg1	Olfactory bulb only
Snord4a	Olfactory bulb only
Fli1	Olfactory bulb only
Tek	Olfactory bulb only
Gm21119	Olfactory bulb only
Paqr8	Olfactory bulb only
Kif1c	Olfactory bulb only
Klf4	Olfactory bulb only
Arhgdib	Olfactory bulb only
Pla2g4a	Olfactory bulb only
Ctsh	Olfactory bulb only
Edn3	Olfactory bulb only
Creg1	Olfactory bulb only
Itm2b	Olfactory bulb only
Anxa4	Olfactory bulb only
Ecm2	Olfactory bulb only
Esyt3	Olfactory bulb only
Lpar1	Olfactory bulb only
Sgms1	Olfactory bulb only
Abca8b	Olfactory bulb only
Nxpe2	Olfactory bulb only
Srebf1	Olfactory bulb only
Lsamp	Olfactory bulb only
Lifr	Olfactory bulb only
Tgm2	Olfactory bulb only
1810062O18Rik	Olfactory bulb only
Serpinf1	Olfactory bulb only
Tsc22d4	Olfactory bulb only
Slc25a42	Olfactory bulb only
Mif4gd	Olfactory bulb only
Slc4a4	Olfactory bulb only
Cd151	Olfactory bulb only
Rasl12	Olfactory bulb only
Gm2a	Olfactory bulb only
Nebl	Olfactory bulb only
Lrp4	Olfactory bulb only
Serpine2	Olfactory bulb only
Nkd2	Olfactory bulb only
Axl	Olfactory bulb only
Pld2	Olfactory bulb only
Tpcn1	Olfactory bulb only
Cmpk2	Olfactory bulb only
Creb3l2	Olfactory bulb only
Arhgef26	Olfactory bulb only
Mr1	Olfactory bulb only
A230009B12Rik	Olfactory bulb only
Tom1	Olfactory bulb only
Cd81	Olfactory bulb only
Timp4	Olfactory bulb only
Adgre5	Olfactory bulb only
Naprt	Olfactory bulb only
Rxra	Olfactory bulb only
Olfml1	Olfactory bulb only
Asah2	Olfactory bulb only
Ahr	Olfactory bulb only
Nfkbia	Olfactory bulb only
Slc40a1	Olfactory bulb only
Sgsh	Olfactory bulb only
Pdgfd	Olfactory bulb only
A230050P20Rik	Olfactory bulb only
Lap3	Olfactory bulb only
Serhl	Olfactory bulb only
Sh3pxd2a	Olfactory bulb only
Plod1	Olfactory bulb only
Col9a2	Olfactory bulb only
Fam102a	Olfactory bulb only
Nfkbie	Olfactory bulb only
Cast	Olfactory bulb only
Lurap1l	Olfactory bulb only
Ninj1	Olfactory bulb only
Stard13	Olfactory bulb only
2610305D13Rik	Olfactory bulb only
Fam21	Olfactory bulb only
Hspg2	Olfactory bulb only
Nek7	Olfactory bulb only
Ghdc	Olfactory bulb only
Gjb2	Olfactory bulb only
Slc22a8	Olfactory bulb only
Anxa3	Olfactory bulb only
Mcc	Olfactory bulb only
Itih5	Olfactory bulb only
2310022B05Rik	Olfactory bulb only
Tns2	Olfactory bulb only
Acsf2	Olfactory bulb only
Ppp1r3c	Olfactory bulb only
Pon2	Olfactory bulb only
Pla2g15	Olfactory bulb only
Sec14l2	Olfactory bulb only
Ramp1	Olfactory bulb only
Chst1	Olfactory bulb only
Col23a1	Olfactory bulb only
Manba	Olfactory bulb only
Ciart	Olfactory bulb only
Ptprb	Olfactory bulb only
Sdk1	Olfactory bulb only
Sla	Olfactory bulb only
Caskin2	Olfactory bulb only
Hspa2	Olfactory bulb only
P2ry1	Olfactory bulb only
Hepacam	Olfactory bulb only
Decr1	Olfactory bulb only
Psat1	Olfactory bulb only
St3gal6	Olfactory bulb only
Slc1a5	Olfactory bulb only
Col12a1	Olfactory bulb only
Acad11	Olfactory bulb only
Gm15319	Olfactory bulb only
Lpar3	Olfactory bulb only
Gal3st4	Olfactory bulb only
Stat1	Olfactory bulb only
Hk2	Olfactory bulb only
Megf10	Olfactory bulb only
Epb4.1l2	Olfactory bulb only
Ghr	Olfactory bulb only
Unc93b1	Olfactory bulb only
Bhlhe40	Olfactory bulb only
Pbxip1	Olfactory bulb only
Slc25a18	Olfactory bulb only
Dbx2	Olfactory bulb only
Aldh2	Olfactory bulb only
Nptx1	Olfactory bulb only
Slc13a5	Olfactory bulb only
Ctsd	Olfactory bulb only
Tnfrsf1a	Olfactory bulb only
Mapk4	Olfactory bulb only
Sspn	Olfactory bulb only
Gbp7	Olfactory bulb only
Pros1	Olfactory bulb only
Cmtm5	Olfactory bulb only
Als2cl	Olfactory bulb only
Mlc1	Olfactory bulb only
Prss56	Olfactory bulb only
Rnase4	Olfactory bulb only
Hpgd	Olfactory bulb only
Slc13a3	Olfactory bulb only
Il13ra1	Olfactory bulb only
1110019D14Rik	Olfactory bulb only
Ddx58	Olfactory bulb only
Ssfa2	Olfactory bulb only
Gpd2	Olfactory bulb only
Bcan	Olfactory bulb only
Tmem229a	Olfactory bulb only
Tbc1d10a	Olfactory bulb only
Appl2	Olfactory bulb only
Hpgds	Olfactory bulb only
Itpr2	Olfactory bulb only
Slc38a3	Olfactory bulb only
Hadhb	Olfactory bulb only
Slc6a12	Olfactory bulb only
Kank4	Olfactory bulb only
Ttc12	Olfactory bulb only
AI464131	Olfactory bulb only
Fam189a2	Olfactory bulb only
Paqr7	Olfactory bulb only
Adgrf5	Olfactory bulb only
Slco2b1	Olfactory bulb only
Sft2d2	Olfactory bulb only
Omd	Olfactory bulb only
Arhgef5	Olfactory bulb only
Ncf1	Olfactory bulb only
Cck	Olfactory bulb only
Igfbp5	Olfactory bulb only
Egflam	Olfactory bulb only
Slc19a2	Olfactory bulb only
Plxdc2	Olfactory bulb only
Chpt1	Olfactory bulb only
Slc22a21	Olfactory bulb only
Vav1	Olfactory bulb only
Lonrf3	Olfactory bulb only
Erg	Olfactory bulb only
Fzd4	Olfactory bulb only
Ppp1r36	Olfactory bulb only
9430041J12Rik	Olfactory bulb only
She	Olfactory bulb only
Plch2	Olfactory bulb only
Birc3	Olfactory bulb only
BC026585	Olfactory bulb only
Pdgfb	Olfactory bulb only
Cyp7b1	Olfactory bulb only
Bmpr1b	Olfactory bulb only
Dtx3l	Olfactory bulb only
Podn	Olfactory bulb only
Ptpn6	Olfactory bulb only
Tmem176a	Olfactory bulb only
Col27a1	Olfactory bulb only
Wdfy4	Olfactory bulb only
Prdm1	Olfactory bulb only
Kank1	Olfactory bulb only
Kcnn4	Olfactory bulb only
Gpam	Olfactory bulb only
Nkx2-2os	Olfactory bulb only
Hspa1b	Olfactory bulb only
Myo1f	Olfactory bulb only
Plcd1	Olfactory bulb only
Slc29a3	Olfactory bulb only
B3gnt2	Olfactory bulb only
Tcn2	Olfactory bulb only
Ppp1r15a	Olfactory bulb only
Poll	Olfactory bulb only
Ppara	Olfactory bulb only
Scrg1	Olfactory bulb only
Rab7b	Olfactory bulb only
Kcna2	Olfactory bulb only
Nfkbiz	Olfactory bulb only
Slc25a45	Olfactory bulb only
Cd34	Olfactory bulb only
Aqp4	Olfactory bulb only
Gstm3	Olfactory bulb only
Tnfrsf19	Olfactory bulb only
Bnc2	Olfactory bulb only
Mpeg1	Olfactory bulb only
Ptchd2	Olfactory bulb only
Col15a1	Olfactory bulb only
Casp1	Olfactory bulb only
Slc6a11	Olfactory bulb only
Snhg18	Olfactory bulb only
Prima1	Olfactory bulb only
Aox3	Olfactory bulb only
Cav1	Olfactory bulb only
Efhd1	Olfactory bulb only
Arpc1b	Olfactory bulb only
Cpq	Olfactory bulb only
Cd33	Olfactory bulb only
Ptrf	Olfactory bulb only
Ddx60	Olfactory bulb only
Synm	Olfactory bulb only
Plce1	Olfactory bulb only
Psmb8	Olfactory bulb only
Rtp4	Olfactory bulb only
Tesk2	Olfactory bulb only
Ly86	Olfactory bulb only
H2-K1	Olfactory bulb only
Fyb	Olfactory bulb only
Slc41a1	Olfactory bulb only
Gprc5c	Olfactory bulb only
Psme2b	Olfactory bulb only
Man2b2	Olfactory bulb only
Map3k8	Olfactory bulb only
Cgnl1	Olfactory bulb only
Apbb1ip	Olfactory bulb only
C3ar1	Olfactory bulb only
Mylip	Olfactory bulb only
Cd53	Olfactory bulb only
Arhgef10	Olfactory bulb only
Lilrb4a	Olfactory bulb only
Sdr42e1	Olfactory bulb only
Adgrl4	Olfactory bulb only
Cav2	Olfactory bulb only
Acsbg1	Olfactory bulb only
Apobec1	Olfactory bulb only
Glis3	Olfactory bulb only
Cyp2j6	Olfactory bulb only
Muc15	Olfactory bulb only
Slc8b1	Olfactory bulb only
Nmur2	Olfactory bulb only
Rasgrp3	Olfactory bulb only
Cpe	Olfactory bulb only
Car13	Olfactory bulb only
Itpkb	Olfactory bulb only
Dnaic1	Olfactory bulb only
Paox	Olfactory bulb only
6530402F18Rik	Olfactory bulb only
Aqp11	Olfactory bulb only
Hspb8	Olfactory bulb only
Zc3hav1	Olfactory bulb only
Matn4	Olfactory bulb only
S100a13	Olfactory bulb only
Calhm2	Olfactory bulb only
Csrnp1	Olfactory bulb only
Lcp2	Olfactory bulb only
Rgl3	Olfactory bulb only
Isg15	Olfactory bulb only
Car2	Olfactory bulb only
Ptgds	Olfactory bulb only
Baalc	Olfactory bulb only
Dock8	Olfactory bulb only
Tmem159	Olfactory bulb only
Tlr7	Olfactory bulb only
Rnf135	Olfactory bulb only
Scd3	Olfactory bulb only
Car5b	Olfactory bulb only
Lair1	Olfactory bulb only
Arap3	Olfactory bulb only
Shisa9	Olfactory bulb only
Gbp5	Olfactory bulb only
Ccdc146	Olfactory bulb only
Prrg4	Olfactory bulb only
Cyth4	Olfactory bulb only
Tlr13	Olfactory bulb only
Csf2rb	Olfactory bulb only
Thbs1	Olfactory bulb only
Dcxr	Olfactory bulb only
Ahnak	Olfactory bulb only
Wisp1	Olfactory bulb only
Pkdrej	Olfactory bulb only
Gstm1	Olfactory bulb only
Tie1	Olfactory bulb only
Pttg1	Olfactory bulb only
Gpr157	Olfactory bulb only
Plek	Olfactory bulb only
Egr2	Olfactory bulb only
B2m	Olfactory bulb only
Adora1	Olfactory bulb only
Ttll8	Olfactory bulb only
Rin2	Olfactory bulb only
Hmha1	Olfactory bulb only
Mme	Olfactory bulb only
Adrb2	Olfactory bulb only
Cetn4	Olfactory bulb only
Trim34a	Olfactory bulb only
Gpr50	Olfactory bulb only
Nckap1l	Olfactory bulb only
Hhex	Olfactory bulb only
Bmp5	Olfactory bulb only
Cp	Olfactory bulb only
Adgrb1	Olfactory bulb only
Bag3	Olfactory bulb only
Card6	Olfactory bulb only
Abcc3	Olfactory bulb only
Kcnj2	Olfactory bulb only
Galnt18	Olfactory bulb only
Adap2	Olfactory bulb only
Tspan15	Olfactory bulb only
Tnfrsf11a	Olfactory bulb only
Aqp9	Olfactory bulb only
Hapln1	Olfactory bulb only
Lyz2	Olfactory bulb only
Alox12	Olfactory bulb only
B130024G19Rik	Olfactory bulb only
Rasal3	Olfactory bulb only
H2-Q1	Olfactory bulb only
Fam213a	Olfactory bulb only
Cd274	Olfactory bulb only
Themis2	Olfactory bulb only
Ccdc80	Olfactory bulb only
Fmo1	Olfactory bulb only
Crip1	Olfactory bulb only
Ndrg2	Olfactory bulb only
Atp1b2	Olfactory bulb only
Fcgr3	Olfactory bulb only
1700017B05Rik	Olfactory bulb only
Inhba	Olfactory bulb only
Sepp1	Olfactory bulb only
Emp3	Olfactory bulb only
Dock2	Olfactory bulb only
Mmp19	Olfactory bulb only
Vamp5	Olfactory bulb only
Nr3c2	Olfactory bulb only
Vwa1	Olfactory bulb only
Smad9	Olfactory bulb only
Pla2g7	Olfactory bulb only
Acvr1c	Olfactory bulb only
I830077J02Rik	Olfactory bulb only
Il34	Olfactory bulb only
Serpinb9	Olfactory bulb only
Ptges	Olfactory bulb only
Slfn5	Olfactory bulb only
Cxcl2	Olfactory bulb only
Timp3	Olfactory bulb only
Abca6	Olfactory bulb only
Csf1r	Olfactory bulb only
Flt1	Olfactory bulb only
Cx3cr1	Olfactory bulb only
Lef1	Olfactory bulb only
Ptgs2	Olfactory bulb only
9930111J21Rik2	Olfactory bulb only
Chp2	Olfactory bulb only
Slc7a2	Olfactory bulb only
1700125H03Rik	Olfactory bulb only
Rinl	Olfactory bulb only
Slc7a10	Olfactory bulb only
Slc14a1	Olfactory bulb only
Socs3	Olfactory bulb only
Stat6	Olfactory bulb only
Ptprc	Olfactory bulb only
Grhl1	Olfactory bulb only
Kcnk6	Olfactory bulb only
Slc43a3	Olfactory bulb only
Irak4	Olfactory bulb only
Sema3d	Olfactory bulb only
Samd9l	Olfactory bulb only
Trim30a	Olfactory bulb only
Map3k5	Olfactory bulb only
Dhrs11	Olfactory bulb only
Samsn1	Olfactory bulb only
Irf1	Olfactory bulb only
Gja1	Olfactory bulb only
Cisd3	Olfactory bulb only
9930111J21Rik1	Olfactory bulb only
Prr5l	Olfactory bulb only
Fndc5	Olfactory bulb only
Kif19a	Olfactory bulb only
H2-Q4	Olfactory bulb only
Gm10825	Olfactory bulb only
Tnfrsf1b	Olfactory bulb only
Gstm6	Olfactory bulb only
Klf2	Olfactory bulb only
Cth	Olfactory bulb only
Srgn	Olfactory bulb only
Inpp5d	Olfactory bulb only
D730005E14Rik	Olfactory bulb only
Abcb1b	Olfactory bulb only
Ak4	Olfactory bulb only
Igfbp7	Olfactory bulb only
Runx1	Olfactory bulb only
Vtn	Olfactory bulb only
Cd55	Olfactory bulb only
Plcg2	Olfactory bulb only
Gm10635	Olfactory bulb only
Cubn	Olfactory bulb only
Sash1	Olfactory bulb only
Atp1a2	Olfactory bulb only
Ier3	Olfactory bulb only
Fcrls	Olfactory bulb only
Pik3ap1	Olfactory bulb only
Tmem63a	Olfactory bulb only
Cldn5	Olfactory bulb only
Tapbpl	Olfactory bulb only
Tbx3	Olfactory bulb only
1700007K13Rik	Olfactory bulb only
Ccl12	Olfactory bulb only
Car7	Olfactory bulb only
Epas1	Olfactory bulb only
Fibin	Olfactory bulb only
Daam2	Olfactory bulb only
Mybpc1	Olfactory bulb only
Nr2f2	Olfactory bulb only
Gm20597	Olfactory bulb only
Slc6a9	Olfactory bulb only
D630039A03Rik	Olfactory bulb only
Pmaip1	Olfactory bulb only
Plekha4	Olfactory bulb only
Egfl6	Olfactory bulb only
Micall2	Olfactory bulb only
Ocln	Olfactory bulb only
Flt3l	Olfactory bulb only
Tst	Olfactory bulb only
Gbp6	Olfactory bulb only
Cysltr2	Olfactory bulb only
Acvrl1	Olfactory bulb only
Pcsk2os2	Olfactory bulb only
Slc19a3	Olfactory bulb only
0610039H22Rik	Olfactory bulb only
Ccl9	Olfactory bulb only
Osmr	Olfactory bulb only
Usp18	Olfactory bulb only
Vstm4	Olfactory bulb only
Gucy2f	Olfactory bulb only
Hmgcs2	Olfactory bulb only
Bgn	Olfactory bulb only
Dnah8	Olfactory bulb only
Ccl2	Olfactory bulb only
Gpr179	Olfactory bulb only
Trim34b	Olfactory bulb only
Slc11a1	Olfactory bulb only
Sh3tc2	Olfactory bulb only
Glra4	Olfactory bulb only
P3h2	Olfactory bulb only
Cyp39a1	Olfactory bulb only
Fgf1	Olfactory bulb only
Parp14	Olfactory bulb only
Slc15a3	Olfactory bulb only
Tmprss5	Olfactory bulb only
Spi1	Olfactory bulb only
Fgfr3	Olfactory bulb only
Cd84	Olfactory bulb only
BC064078	Olfactory bulb only
Alx3	Olfactory bulb only
Slc25a21	Olfactory bulb only
Rab37	Olfactory bulb only
Fndc1	Olfactory bulb only
Tifab	Olfactory bulb only
1700080N15Rik	Olfactory bulb only
Smtnl2	Olfactory bulb only
Folh1	Olfactory bulb only
Cst3	Olfactory bulb only
Kcnk3	Olfactory bulb only
Cd180	Olfactory bulb only
Cbr3	Olfactory bulb only
Frzb	Olfactory bulb only
Gfap	Olfactory bulb only
Arid5a	Olfactory bulb only
Met	Olfactory bulb only
Tlr9	Olfactory bulb only
Gbp2	Olfactory bulb only
Ikzf1	Olfactory bulb only
C4a	Olfactory bulb only
Kctd12	Olfactory bulb only
Strc	Olfactory bulb only
Gbp10	Olfactory bulb only
Thbs2	Olfactory bulb only
Itga7	Olfactory bulb only
Tlr4	Olfactory bulb only
Fam20a	Olfactory bulb only
1700085C21Rik	Olfactory bulb only
Blnk	Olfactory bulb only
Clec5a	Olfactory bulb only
Kcnj16	Olfactory bulb only
Ifitm3	Olfactory bulb only
Gm266	Olfactory bulb only
Agr3	Olfactory bulb only
Hey2	Olfactory bulb only
Tyrobp	Olfactory bulb only
Gpnmb	Olfactory bulb only
Irgm2	Olfactory bulb only
Oas2	Olfactory bulb only
C5ar2	Olfactory bulb only
Pxmp2	Olfactory bulb only
Aim1	Olfactory bulb only
Alx4	Olfactory bulb only
Gm13293	Olfactory bulb only
Naip5	Olfactory bulb only
Dennd1c	Olfactory bulb only
Pax6os1	Olfactory bulb only
Cybb	Olfactory bulb only
Irgm1	Olfactory bulb only
Sh3tc1	Olfactory bulb only
AF251705	Olfactory bulb only
Sntb1	Olfactory bulb only
Pltp	Olfactory bulb only
Heyl	Olfactory bulb only
Laptm5	Olfactory bulb only
Gbgt1	Olfactory bulb only
Skap2	Olfactory bulb only
Irf8	Olfactory bulb only
Cd38	Olfactory bulb only
Il6ra	Olfactory bulb only
Apoe	Olfactory bulb only
Nfam1	Olfactory bulb only
Cacna2d4	Olfactory bulb only
C5ar1	Olfactory bulb only
P2ry6	Olfactory bulb only
Kcnj10	Olfactory bulb only
Cd200r1	Olfactory bulb only
Tph1	Olfactory bulb only
Ube2l6	Olfactory bulb only
Clhc1	Olfactory bulb only
Gbp3	Olfactory bulb only
Dysf	Olfactory bulb only
Bst2	Olfactory bulb only
Fcgr2b	Olfactory bulb only
Wnt6	Olfactory bulb only
Gfy	Olfactory bulb only
Slfn8	Olfactory bulb only
Sparc	Olfactory bulb only
Agpat2	Olfactory bulb only
0610040J01Rik	Olfactory bulb only
Epha2	Olfactory bulb only
Col28a1	Olfactory bulb only
Abca8a	Olfactory bulb only
Musk	Olfactory bulb only
Gm29683	Olfactory bulb only
Fgd2	Olfactory bulb only
Abcb1a	Olfactory bulb only
Nlrc5	Olfactory bulb only
Fam163a	Olfactory bulb only
C4b	Olfactory bulb only
Myh14	Olfactory bulb only
6030407O03Rik	Olfactory bulb only
Clec4a3	Olfactory bulb only
Gatsl3	Olfactory bulb only
Icam1	Olfactory bulb only
Aspa	Olfactory bulb only
Cebpd	Olfactory bulb only
C3	Olfactory bulb only
Itpr3	Olfactory bulb only
Gng13	Olfactory bulb only
Itgb4	Olfactory bulb only
Tnf	Olfactory bulb only
Myom3	Olfactory bulb only
Dio2	Olfactory bulb only
Scd1	Olfactory bulb only
Ifi44	Olfactory bulb only
Rhoh	Olfactory bulb only
Uba7	Olfactory bulb only
Npy	Olfactory bulb only
BC055402	Olfactory bulb only
A130077B15Rik	Olfactory bulb only
Olfr112	Olfactory bulb only
Omp	Olfactory bulb only
BC049352	Olfactory bulb only
Apoc1	Olfactory bulb only
Sparcl1	Olfactory bulb only
Fndc3c1	Olfactory bulb only
Eci3	Olfactory bulb only
Gdpd4	Olfactory bulb only
Nlrp3	Olfactory bulb only
Ltbp2	Olfactory bulb only
Oasl2	Olfactory bulb only
5430427O19Rik	Olfactory bulb only
BC035044	Olfactory bulb only
Gm12185	Olfactory bulb only
Ifi27l2a	Olfactory bulb only
Foxd3	Olfactory bulb only
Clec1a	Olfactory bulb only
Pthlh	Olfactory bulb only
Il13ra2	Olfactory bulb only
Phf11d	Olfactory bulb only
Ccl3	Olfactory bulb only
Cxcl5	Olfactory bulb only
Was	Olfactory bulb only
Cd22	Olfactory bulb only
2700046A07Rik	Olfactory bulb only
Plekhd1	Olfactory bulb only
Tnfsf18	Olfactory bulb only
Ngp	Olfactory bulb only
Cd82	Olfactory bulb only
Psmb11	Olfactory bulb only
S100a5	Olfactory bulb only
Agt	Olfactory bulb only
Gm8979	Olfactory bulb only
Trpm6	Olfactory bulb only
Fgf7	Olfactory bulb only
Olfr111	Olfactory bulb only
Mir135a-2	Olfactory bulb only
Acpp	Olfactory bulb only
E230029C05Rik	Olfactory bulb only
Slc36a2	Olfactory bulb only
Spaca5	Olfactory bulb only
Mlph	Olfactory bulb only
H2-DMb1	Olfactory bulb only
Olfr1033	Olfactory bulb only
Gjb1	Olfactory bulb only
Wif1	Olfactory bulb only
Exoc3l4	Olfactory bulb only
Flt3	Olfactory bulb only
Trim14	Olfactory bulb only
Ndufa4l2	Olfactory bulb only
Olfr113	Olfactory bulb only
Oas1b	Olfactory bulb only
Il11	Olfactory bulb only
Hormad2	Olfactory bulb only
Clca3a2	Olfactory bulb only
Olfr110	Olfactory bulb only
Olfr32	Olfactory bulb only
Ifit1	Olfactory bulb only
Nkx3-1	Olfactory bulb only
Stoml3	Olfactory bulb only
Icam2	Olfactory bulb only
Lrrc25	Olfactory bulb only
Gimap1	Olfactory bulb only
Rd3l	Olfactory bulb only
Serpina3n	Olfactory bulb only
Chst9	Olfactory bulb only
8030442B05Rik	Olfactory bulb only
Tmprss11d	Olfactory bulb only
Gm5086	Olfactory bulb only
Slc5a11	Olfactory bulb only
Sel1l2	Olfactory bulb only
Cyp4f18	Olfactory bulb only
Ildr1	Olfactory bulb only
Itgax	Olfactory bulb only
Dhh	Olfactory bulb only
Clca3a1	Olfactory bulb only

### Sheet: Genes in GO
Brain region	Term	Overlap	P.value	Adjusted.P.value	Old.P.value	Old.Adjusted.P.value	Odds.Ratio	Combined.Score	Genes	GeneRatio	Count
Olfactory bulb	Wnt-activated receptor activity	5/15	0.000459096	0.0422921	0	0	10.1872	78.3011	FZD5;FZD4;FZD7;FZD6;LRP5	0.333333	5
Olfactory bulb	gamma-aminobutyric acid transmembrane transporter activity	4/7	0.000151409	0.0178662	0	0	27.1467	238.77	SLC9A3R1;SLC6A12;SLC6A11;SLC6A1	0.571429	4
Olfactory bulb	death receptor activity	5/12	0.000136261	0.0178662	0	0	14.5554	129.557	NGFR;TNFRSF19;TNFRSF11A;TNFRSF1B;TNFRSF1A	0.416667	5
Olfactory bulb	protein homodimerization activity	54/636	2.03e-05	0.00479298	0	0	1.93505	20.9071	ABCD2;GLDC;CPQ;HSPB8;PLEK;ECE1;AHR;MYOM3;GHR;HPGDS;HHEX;ENPP1;B2M;APPL2;MAP3K5;CUBN;GBP5;MME;SLC11A1;ADRA2A;TYROBP;PECAM1;TLR9;S100A5;TRIM14;CSF1R;PON3;PDGFB;ADRB2;CBS;NACC2;PSAP;S100A13;HMOX1;NDP;APOE;GBP2;MAPK4;GBP3;GSTM3;NTRK2;GSTM1;GCA;FZD4;STAT1;CAV2;NAGA;NR2F2;GRHL1;SLC8B1;VEGFA;BST2;GSTA4;BHLHE40	0.0849057	54
Olfactory bulb	transmembrane receptor protein kinase activity	14/60	5.35e-07	0.000378992	0	0	6.24932	90.2429	ACVRL1;CSF1R;NTRK2;FLT1;MUSK;FLT3;TIE1;TGFBR2;AXL;TEK;BMPR1B;MET;FGFR3;EPHA2	0.233333	14
Hippocampus	cell adhesion mediator activity	3/24	0.00806125	0.169286	0	0	8.12878	39.1863	ROBO3;PLXNB3;EMB	0.125	3
Hippocampus	voltage-gated cation channel activity	7/97	0.00153002	0.0906574	0	0	4.46184	28.9238	KCNH3;CACNA1I;GRIN2A;CACNG8;PTK2B;KCNH1;GRIN1	0.0721649	7
Hippocampus	ligand-gated calcium channel activity	4/19	0.000283957	0.0298155	0	0	15.2225	124.317	RYR2;GRIN2A;ITPR1;GRIN1	0.210526	4
Hippocampus	NMDA glutamate receptor activity	3/8	0.000274094	0.0298155	0	0	34.1687	280.253	GRIN2A;PTK2B;GRIN1	0.375	3
Hippocampus	calcium ion transmembrane transporter activity	7/55	4.5e-05	0.0141789	0	0	8.38392	83.9111	RYR2;SLC24A4;TRPV4;ITPR1;ATP2B3;ATP2B2;GRIN1	0.127273	7
Cortex	transmembrane receptor protein serine/threonine kinase activity	2/18	0.0177012	0.443196	0	0	10.8783	43.8844	TGFBR3L;AMHR2	0.111111	2
Cortex	G protein-coupled chemoattractant receptor activity	2/17	0.0158527	0.443196	0	0	11.6041	48.0923	CCR2;CMKLR1	0.117647	2
Cortex	voltage-gated potassium channel activity	4/82	0.0146096	0.443196	0	0	4.48843	18.9685	KCNJ14;KCNN2;LRRC52;HCN2	0.0487805	4
Cortex	nucleotide diphosphatase activity	2/15	0.0124242	0.443196	0	0	13.3907	58.7599	ENPP4;FHIT	0.133333	2
Cortex	cytokine receptor activity	5/88	0.00341538	0.443196	0	0	5.29475	30.0714	GFRA1;IL7R;IL17RC;CCR2;CMKLR1	0.0568182	5
All 3 regions	gap junction channel activity	2/24	0.0295588	0.361552	0	0	8.05259	28.3562	GJC3;GJB6	0.0833333	2
All 3 regions	ferroxidase activity	2/7	0.00254935	0.125633	0	0	35.4619	211.775	HEPH;FTH1	0.285714	2
All 3 regions	ferrous iron binding	3/24	0.00238815	0.125633	0	0	12.7117	76.7436	PHYH;HEPH;FTH1	0.125	3
All 3 regions	arachidonate-CoA ligase activity	2/6	0.00183455	0.125633	0	0	44.3296	279.319	ACSL6;ACSL3	0.333333	2
All 3 regions	calcium ion binding	12/348	0.000608353	0.125633	0	0	3.25939	24.135	GSN;PLSCR2;ANXA5;ENPP2;CASQ2;PADI2;CAPN3;DMP1;PLA2G5;S100B;THBS4;CDH19	0.0344828	12
