## Extended Data Table 2 for "Inhibitory input directs astrocyte morphogenesis through glial GABA_B_R"

### Sheet: DEGs in Gabbr1 cKO
baseMean	log2FoldChange	lfcSE	stat	pvalue	padj	ExtrezID	GeneSymbol	GOID
7.88485	-6.83187	1.9054	-3.32312	0.000890172	1	319352	Pianp	GO:0003674
7.11562	-6.68033	2.14048	-2.88735	0.003885	1	329253	Gm15850	GO:0003674
12.6625	-6.52539	1.81287	-3.32368	0.000888382	1	70454	Cenpl	GO:0000775
20.5581	-6.41151	1.37561	-4.29738	1.72826e-05	0.128522	319931	A330032B11Rik	GO:0003674
5.65464	-6.35293	2.44715	-2.39174	0.0167688	1	12332	Capg	GO:0003779
5.35252	-6.2697	2.49524	-2.31228	0.0207623	1	13449	Dok2	GO:0005068
5.15413	-6.21888	2.2044	-2.5943	0.00947837	1	#N/A	Fam46c	#N/A
5.1295	-6.20828	2.52799	-2.25803	0.0239436	1	320635	Cyb5r2	GO:0004128
4.46043	-6.00658	2.64222	-2.08408	0.0371533	1	74460	Gsdmcl-ps	#N/A
4.34633	-5.97274	2.32882	-2.35	0.0187733	1	15201	Hells	GO:0000166
4.03903	-5.86763	2.72312	-1.97114	0.0487083	1	245446	Slitrk4	GO:0005515
3.88797	-5.80939	2.41513	-2.19838	0.0279218	1	71966	Nkiras2	GO:0000166
3.52621	-5.66743	2.56814	-2.01213	0.0442062	1	240660	Slc35g1	GO:0003674
6.26057	-5.49093	2.27955	-2.18944	0.0285651	1	105988	Espl1	GO:0000070
5.56793	-5.3076	2.35905	-2.03793	0.0415565	1	74356	4931428F04Rik	GO:0003674
4.68939	-5.06983	2.16588	-2.10991	0.034866	1	70357	Kcnip1	GO:0005244
4.738	-5.06981	2.15888	-2.11676	0.0342806	1	76915	Mnd1	GO:0003677
7.2756	-4.7196	1.94906	-2.16494	0.0303923	1	17954	Nap1l2	GO:0003682
5.69276	-4.57274	1.98816	-2.0485	0.040511	1	75570	Nhej1	GO:0001650
8.37663	-4.36755	1.82828	-2.1154	0.0343956	1	56791	Ube2l6	GO:0000151
8.2584	-4.32723	1.90661	-2.00736	0.0447118	1	100039222	Gm2109	#N/A
9.25481	-4.20776	1.57993	-2.34679	0.0189357	1	225875	Lrfn4	GO:0005515
17.0948	-4.12637	1.35615	-2.67403	0.00749467	1	241447	Cers6	GO:0003677
763.874	-4.08574	0.222152	-16.1409	1.31518e-58	1.95607e-54	54393	Gabbr1	GO:0001649
8.10386	-3.82871	1.62669	-2.04632	0.0407252	1	#N/A	Casc5	#N/A
16.1198	-3.61001	1.29592	-2.39984	0.0164023	1	56075	Pdss1	GO:0000010
13.8549	-3.4309	1.11178	-2.63623	0.0083834	1	216343	Tph2	GO:0004497
11.0999	-3.33963	1.41251	-2.01035	0.0443945	1	67326	1700037H04Rik	GO:0003674
17.9584	-3.17429	0.958644	-2.78965	0.00527644	1	56795	Arl10	GO:0000166
20.0366	-3.12129	0.993737	-2.63781	0.00834429	1	#N/A	Sssca1	#N/A
34.471	-3.00302	1.08283	-2.31155	0.0208025	1	243328	Slc29a4	GO:0005326
18.2478	-2.93476	0.991034	-2.45678	0.0140187	1	104871	Spata7	GO:0000226
18.598	-2.90905	1.00271	-2.40254	0.0162817	1	108802	Calr4	GO:0005509
45.8303	-2.90476	0.944642	-2.54569	0.0109063	1	100503849	Sp3os	#N/A
17.9836	-2.87361	1.11993	-2.11942	0.0340547	1	58186	Rad18	GO:0000403
35.373	-2.74759	0.924684	-2.43066	0.0150712	1	76813	Armc6	GO:0002244
21.2087	-2.70487	0.966874	-2.28041	0.0225834	1	75823	Fam227b	GO:0003674
26.2151	-2.66101	0.987042	-2.18937	0.0285696	1	59005	Trappc2l	GO:0005622
19.8596	-2.46258	0.875114	-2.24266	0.0249191	1	386655	Eid2	GO:0000122
21.3549	-2.32574	0.892549	-2.04553	0.0408024	1	76454	Fbxo31	GO:0005813
23.3031	-2.2932	0.830816	-2.15836	0.0308996	1	223726	Mpped1	GO:0003674
27.4198	-2.19736	0.813728	-2.0859	0.0369872	1	17428	Mnt	GO:0000122
42.8527	-2.12377	0.725806	-2.2372	0.0252733	1	66144	Atp6v1f	GO:0006811
50.3381	-2.11588	0.623436	-2.59189	0.00954509	1	77422	C330018D20Rik	GO:0003674
29.5555	-2.10925	0.739536	-2.17603	0.029553	1	58244	Stx6	GO:0000149
94.3105	-2.04379	0.523825	-2.94716	0.00320712	1	212647	Aldh4a1	GO:0003842
37.8245	-2.00632	0.736362	-2.04562	0.0407938	1	18575	Pde1c	GO:0004114
70.5566	-1.88739	0.651463	-2.12966	0.0331999	1	353208	Zfp931	GO:0000977
41.8656	-1.82727	0.625986	-2.12029	0.0339816	1	72393	Faim2	GO:0002931
64.4011	-1.79426	0.505883	-2.55842	0.0105148	1	245684	Cnksr2	GO:0005515
64.0366	-1.74496	0.583698	-2.13289	0.0329337	1	66240	Kcne1l	GO:0005249
61.1724	-1.53728	0.505004	-2.054	0.0399758	1	192170	Eif4a3	GO:0000184
63.5111	-1.51519	0.494747	-2.05194	0.040176	1	#N/A	Carkd	#N/A
198.496	-1.46305	0.411268	-2.34165	0.0191986	1	#N/A	Cml1	#N/A
84.7366	-1.39599	0.434372	-2.06272	0.0391394	1	192166	Sardh	GO:0005542
145.919	-1.39478	0.410809	-2.1781	0.0293989	1	56426	Pdcd10	GO:0001525
82.4031	-1.38208	0.445335	-1.98071	0.0476235	1	13406	Dmp1	GO:0001503
153.925	-1.25778	0.363161	-2.08662	0.0369225	1	216963	Git1	GO:0001771
138.441	-1.23533	0.361275	-2.03538	0.0418122	1	67455	Klhl13	GO:0004842
243.319	-1.14415	0.281176	-2.2909	0.0219691	1	#N/A	Mesdc2	#N/A
125.286	1.32941	0.415039	1.9984	0.0456737	1	232798	Leng8	GO:0005634
82.7131	1.48046	0.48424	2.02474	0.0428937	1	73242	Atat1	GO:0004468
170.124	1.54252	0.361104	2.88705	0.00388873	1	19027	Sypl	GO:0008021
144.679	1.56632	0.387023	2.75518	0.00586605	1	50913	Olig2	GO:0000122
49.1911	1.71026	0.610829	1.98135	0.0475523	1	319670	Eml5	GO:0005737
44.6573	1.81528	0.646965	2.033	0.0420523	1	74155	Errfi1	GO:0005515
44.1111	1.85702	0.672757	2.0171	0.0436854	1	225849	Ppp2r5b	GO:0000159
69.5506	1.90583	0.588211	2.39	0.0168483	1	14534	Kat2a	GO:0000123
44.0178	1.92858	0.626799	2.27917	0.0226568	1	22229	Ucp3	GO:0000303
70.8948	1.93464	0.629863	2.2777	0.0227443	1	105847	Lmf2	GO:0003674
38.7317	1.94549	0.668971	2.16076	0.0307136	1	72345	Amer1	GO:0001822
52.3862	1.95432	0.733629	1.98237	0.0474379	1	76898	B3gat1	GO:0000139
40.3948	1.96205	0.649093	2.25246	0.0242934	1	18201	Nsmaf	GO:0005123
56.1427	1.97552	0.716161	2.06032	0.0393683	1	101240	Wdr91	GO:0005768
34.495	2.01284	0.740937	2.0418	0.0411718	1	408067	Zfp874b	GO:0000978
79.7263	2.06317	0.59767	2.61544	0.00891122	1	106759	Ticam1	GO:0002281
37.0824	2.06545	0.75828	2.06448	0.0389721	1	13829	Dmtn	GO:0003779
44.1009	2.07322	0.707311	2.22423	0.0261329	1	107939	Pom121	GO:0005634
58.0701	2.09338	0.609842	2.61277	0.00898129	1	11735	Ank3	GO:0000281
33.8403	2.10287	0.777211	2.06233	0.0391759	1	66233	Dmap1	GO:0000122
64.5465	2.14832	0.574174	2.87076	0.00409482	1	214897	Csnk1g1	GO:0000166
43.2842	2.14883	0.796623	2.06978	0.0384728	1	12460	Ccs	GO:0004784
66.6193	2.29891	0.587867	3.06006	0.00221292	1	18577	Pde4a	GO:0004114
24.9935	2.32634	0.914971	1.99606	0.0459273	1	17979	Ncoa3	GO:0000790
21.7092	2.33149	0.91355	2.0048	0.0449844	1	93709	Pcdhga1	GO:0005515
21.8828	2.35143	0.891919	2.07578	0.0379144	1	67848	Ddx55	GO:0000166
24.3928	2.38761	0.853471	2.21169	0.0269884	1	100310809	Gm10509	#N/A
36.458	2.38771	0.794284	2.37662	0.0174723	1	56707	Zfp111	GO:0000978
28.3142	2.39586	0.831909	2.27893	0.0226714	1	#N/A	Bzrap1	#N/A
77.8429	2.40284	0.741184	2.5673	0.0102493	1	93705	Pcdhgb8	#N/A
35.8594	2.4108	0.808417	2.36364	0.0180966	1	71481	Alpk1	GO:0002376
36.1741	2.41935	0.840361	2.28395	0.0223743	1	338371	Endov	GO:0000287
32.4474	2.44832	0.890255	2.1885	0.0286334	1	93885	Pcdhb14	GO:0005509
23.3311	2.45791	0.898967	2.17796	0.029409	1	73666	Thoc3	GO:0000346
40.0887	2.46846	0.792126	2.48504	0.0129537	1	#N/A	9130011E15Rik	#N/A
16.5016	2.53784	1.02382	1.99044	0.046543	1	76612	Lrrc27	GO:0003674
18.7894	2.57956	0.994258	2.09157	0.0364767	1	320351	Tmem251	GO:0003674
31.6027	2.63412	0.997207	2.1401	0.032347	1	100465	Mob3c	GO:0003674
29.5092	2.66292	1.02228	2.11579	0.0343631	1	245695	Tceanc	GO:0003674
29.8356	2.6897	1.08501	2.01814	0.0435767	1	18417	Cldn11	GO:0005198
16.1674	2.72627	1.11187	2.00227	0.0452556	1	69976	Galk2	GO:0000166
29.1794	2.73894	1.03959	2.15367	0.0312661	1	#N/A	Gm5595	#N/A
21.0636	2.74271	1.10448	2.03055	0.0423008	1	67168	Lpar6	GO:0001835
50.0052	2.8678	0.757276	3.12674	0.00176758	1	245522	Zc4h2	GO:0003674
31.5561	2.95176	0.849148	2.88731	0.00388547	1	331004	Slc9a9	GO:0005768
13.9619	3.04273	1.21187	2.09819	0.0358883	1	17245	Mdm1	GO:0005634
517.12	3.1086	0.642362	4.06095	4.88725e-05	0.242294	16525	Kcnk1	GO:0005242
15.0259	3.14706	1.15907	2.28379	0.0223838	1	215748	Cnksr3	GO:0003674
12.1924	3.1813	1.32044	2.03061	0.0422942	1	15587	Hyal2	GO:0000139
12.0549	3.18339	1.36747	1.9623	0.0497279	1	232813	Shisa7	GO:0005515
21.9866	3.23453	1.00394	2.72378	0.00645387	1	71445	5530601H04Rik	GO:0003674
10.0287	3.2866	1.4183	1.96475	0.0494436	1	67457	Frmd8	GO:0003674
20.944	3.35372	1.04737	2.72464	0.00643713	1	106200	Txndc11	GO:0005783
20.8652	3.40869	1.33956	2.17138	0.0299026	1	224481	Tfb1m	GO:0000154
10.7644	3.42099	1.38723	2.10563	0.0352365	1	257633	Acsf3	GO:0000166
14.0793	3.42125	1.32638	2.20242	0.0276356	1	#N/A	Qtrtd1	#N/A
14.5269	3.45194	1.31185	2.25022	0.0244352	1	71059	Hexim2	GO:0000122
22.2269	3.49358	1.19935	2.496	0.0125602	1	99738	Kcnc4	GO:0005216
22.6617	3.49647	1.233	2.43023	0.0150894	1	14067	F5	GO:0005507
32.0333	3.53588	1.19557	2.53927	0.0111083	1	320440	9530091C08Rik	#N/A
12.4178	3.57493	1.46067	2.10516	0.0352776	1	53814	Oaz3	GO:0005515
34.4122	3.65377	0.943853	3.34138	0.000833633	1	12575	Cdkn1a	GO:0000079
17.5703	3.70173	1.26852	2.52399	0.011603	1	78581	Utp23	GO:0000480
8.74888	3.74289	1.64768	1.96815	0.0490507	1	14739	S1pr2	GO:0001664
13.8587	3.8045	1.28725	2.5671	0.0102553	1	69241	Polr2d	GO:0000166
14.2454	3.81123	1.64488	2.01305	0.0441091	1	17470	Cd200	GO:0005515
9.73834	3.83292	1.58896	2.09754	0.0359454	1	24100	Tpra1	GO:0005886
10.0497	3.88593	1.59397	2.12422	0.0336518	1	54125	Polm	GO:0003677
12.0451	4.16275	1.51427	2.41883	0.0155706	1	116914	Slc19a2	GO:0005886
11.9352	4.17707	1.56057	2.35623	0.0184615	1	208795	Tmem63a	GO:0003676
12.2704	4.25047	1.71434	2.1877	0.0286912	1	232784	Zfp212	GO:0000790
7.9053	4.58105	1.93753	2.10631	0.0351772	1	71711	Mus81	GO:0000712
8.38234	4.68824	1.97075	2.1252	0.0335698	1	72667	Zfp444	GO:0000790
8.46848	4.70986	1.90911	2.20515	0.0274439	1	93882	Pcdhb11	GO:0005887
17.6036	4.79227	1.4929	2.87512	0.0040388	1	71751	Map3k13	GO:0000166
10.4297	4.99759	1.86203	2.41543	0.0157168	1	69171	Cnppd1	GO:0000079
11.5519	5.16229	2.13765	2.18104	0.0291808	1	13136	Cd55	GO:0001618
11.6801	5.18403	1.80316	2.59768	0.0093855	1	235627	Nbeal2	GO:0005783
4.30296	5.19894	2.32996	2.01675	0.0437216	1	78514	Arhgap10	GO:0005096
4.40594	5.22783	2.36249	2.00121	0.0453697	1	212892	Rsph4a	GO:0001535
4.41047	5.23975	2.34315	2.02281	0.0430929	1	14885	Gtf2h4	GO:0000438
4.46092	5.26113	2.39533	1.98767	0.046848	1	63959	Slc29a1	GO:0001504
4.70518	5.32188	2.4	2.00912	0.0445244	1	60507	Qtrt1	GO:0005515
4.82976	5.37514	2.32663	2.09537	0.0361382	1	26357	Abcg2	GO:0000166
13.4135	5.37737	1.82085	2.67862	0.00739268	1	#N/A	Pddc1	#N/A
4.88229	5.38111	2.26109	2.15874	0.0308704	1	241732	Tspyl3	GO:0003682
4.88598	5.39303	2.3661	2.06798	0.0386423	1	#N/A	2410016O06Rik	#N/A
4.97057	5.4001	2.42261	2.02265	0.0431092	1	15983	Ifrd2	GO:0003674
4.96711	5.41325	2.29	2.14552	0.0319112	1	#N/A	AA415398	#N/A
5.02418	5.42911	2.2702	2.17122	0.0299144	1	16905	Lmna	GO:0005515
5.07586	5.43689	2.22104	2.22278	0.0262307	1	320026	A330076H08Rik	GO:0003674
5.13293	5.45238	2.23943	2.21145	0.0270048	1	100504717	Gm12709	#N/A
5.17846	5.46947	2.47532	2.00761	0.0446849	1	74183	Perm1	GO:0003674
14.5639	5.47376	1.94327	2.55948	0.0104828	1	232853	Zfp954	GO:0000978
5.32919	5.50932	2.21722	2.25928	0.0238662	1	243499	Lrrtm4	GO:0005615
5.36258	5.51275	2.29332	2.18581	0.0288295	1	67290	3110040N11Rik	GO:0003674
5.37326	5.51422	2.48024	2.02167	0.0432106	1	320301	E530011L22Rik	GO:0003674
5.35472	5.52347	2.47974	2.0258	0.0427849	1	226115	Opalin	GO:0003674
5.42555	5.53636	2.18486	2.30512	0.0211601	1	13982	Esr1	GO:0000122
5.54721	5.55843	2.50486	2.01945	0.0434407	1	320784	C230072F16Rik	GO:0003674
5.68602	5.60202	2.42132	2.10712	0.0351068	1	18752	Prkcg	GO:0000166
5.75416	5.61196	2.56995	1.98913	0.0466868	1	78892	Crispld2	GO:0005539
5.79316	5.63914	2.28721	2.2469	0.0246464	1	668225	Fignl2	GO:0005634
5.87099	5.64113	2.42323	2.1216	0.0338713	1	74978	Lrriq1	GO:0005737
6.01104	5.67456	2.26595	2.28362	0.022394	1	74020	Cpne4	GO:0005515
6.08555	5.69279	2.19347	2.36739	0.0179141	1	84004	Mcam	GO:0001525
6.07094	5.69868	2.24123	2.31957	0.0203641	1	619331	Zfp551	GO:0000978
6.0794	5.70123	2.13932	2.43125	0.0150468	1	71436	Flrt3	GO:0003345
6.23983	5.72827	2.25052	2.32314	0.0201719	1	#N/A	1500015O10Rik	#N/A
6.33004	5.75866	2.10263	2.501	0.0123844	1	#N/A	Fam188b	#N/A
6.4004	5.76575	2.51562	2.09322	0.0363294	1	272428	Acsm5	GO:0000166
6.43794	5.77902	2.10471	2.50819	0.0121352	1	#N/A	1110034G24Rik	#N/A
7.13585	5.92231	2.11204	2.56734	0.0102483	1	433940	Fam222a	GO:0003674
7.09141	5.92603	2.07903	2.60988	0.00905735	1	17533	Mrc1	GO:0004888
7.13817	5.93109	2.03179	2.67306	0.00751626	1	18766	Pkdrej	GO:0005262
7.5566	6.01614	2.27247	2.42738	0.0152083	1	#N/A	BC048546	#N/A
7.59798	6.01788	2.10548	2.62072	0.00877435	1	75690	Vsig10l	GO:0003674
7.58469	6.02302	2.26567	2.4377	0.014781	1	99010	Lpcat4	GO:0005783
7.62667	6.03484	2.13903	2.58755	0.00966623	1	231287	Atp10d	GO:0005886
22.1032	6.10596	1.74499	3.21261	0.00131535	1	20509	Slc19a1	GO:0005542
8.23892	6.13972	1.97654	2.85333	0.00432635	1	71914	Antxr2	GO:0004888
8.36729	6.15927	2.02074	2.8006	0.00510083	1	22755	Zfp93	GO:0000978
9.02482	6.27502	1.98375	2.91117	0.00360075	1	66949	Trim59	GO:0005515
10.3231	6.46567	1.88354	3.16728	0.00153875	1	69912	Nup43	GO:0000775
10.4448	6.48293	1.90943	3.13337	0.00172813	1	21930	Tnfaip6	GO:0005540
13.04	6.79645	1.8386	3.42459	0.000615721	1	11551	Adra2a	GO:0001819
13.9259	6.89907	1.8829	3.39852	0.000677507	1	211945	Plekhh1	GO:0003674
14.0278	6.91295	1.95454	3.28105	0.0010342	1	233893	Zfp764	GO:0000978
14.7238	6.98113	1.81582	3.56927	0.000357981	1	56846	Necab3	GO:0000137

### Sheet: Genes in GO
	Term_Cellular_Component	Overlap	P.value	Adjusted.P.value	Old.P.value	Old.Adjusted.P.value	Odds.Ratio	Combined.Score	Genes
1	spectrin-associated cytoskeleton (GO:0014731)	2/8	0.00239589	0.226004	0	0	35.303	213.018	DMTN;ANK3
2	basolateral plasma membrane (GO:0016323)	6/151	0.0031609	0.226004	0	0	4.44681	25.5998	PIANP;SLC29A4;ANK3;SLC29A1;SLC19A1;ADRA2A
3	synaptic membrane (GO:0097060)	2/26	0.0248799	0.460757	0	0	8.81774	32.57	FLRT3;SHISA7
4	glutamatergic synapse (GO:0098978)	3/69	0.0276042	0.460757	0	0	4.82527	17.3217	LRFN4;SLITRK4;SHISA7
5	dendrite membrane (GO:0032590)	2/29	0.030514	0.460757	0	0	7.8368	27.3471	KCNC4;SHISA7
6	voltage-gated potassium channel complex (GO:0008076)	3/73	0.0318911	0.460757	0	0	4.54862	15.6719	KCNIP1;KCNC4;KCNK1
