## Extended Data Table 3 for "Inhibitory input directs astrocyte morphogenesis through glial GABA_B_R"

### Sheet: Sheet1
Gene	p_val	avg_log2FC	pct.1	pct.2	p_val_adj
Gm42418	8.27527e-165	-0.703731	0.976	0.976	1.43866e-160
Tmsb4x	8.54938e-92	0.596117	0.959	0.997	1.48631e-87
Gm47283	2.40119e-61	-0.936494	0.461	0.22	4.17447e-57
Rsrp1	1.62322e-48	-0.603685	0.851	0.739	2.82197e-44
Gm20594	7.91591e-48	-0.943672	0.384	0.177	1.37618e-43
Rpl19	1.09847e-47	0.399128	0.875	0.976	1.90969e-43
Fth1	6.12905e-44	0.565052	0.967	0.986	1.06554e-39
Gm26853	5.99227e-42	-0.715418	0.261	0.096	1.04176e-37
Malat1	5.79443e-39	-0.727226	0.991	0.997	1.00736e-34
Lars2	8.7744e-39	-0.575372	0.5	0.288	1.52543e-34
Rpl13	3.36656e-38	0.338251	0.901	0.982	5.85276e-34
Auts2	7.81129e-38	-0.725264	0.763	0.582	1.35799e-33
Fabp5	2.28763e-37	0.396043	0.837	0.949	3.97705e-33
Rpl8	3.72963e-37	0.38826	0.834	0.94	6.48396e-33
Gad1	1.01786e-36	-0.553446	0.333	0.149	1.76954e-32
Rps24	2.39853e-31	0.326209	0.871	0.977	4.16984e-27
Ppia	1.79483e-30	0.338724	0.871	0.95	3.12032e-26
H2afv	3.51318e-30	0.478918	0.747	0.827	6.10766e-26
Rps10	5.56806e-30	0.32881	0.857	0.97	9.68007e-26
Rps16	1.16435e-29	0.331189	0.837	0.969	2.02422e-25
Rps4x	6.88226e-29	0.336448	0.842	0.967	1.19648e-24
Dynll1	8.33921e-29	0.412314	0.783	0.864	1.44977e-24
Son	1.61347e-28	-0.583479	0.788	0.635	2.80502e-24
5430416N02Rik	6.04238e-28	-0.348815	0.343	0.181	1.05047e-23
Rpl18	2.25941e-27	0.319332	0.865	0.952	3.92799e-23
Rps14	2.86155e-27	0.343767	0.844	0.967	4.97481e-23
Rpl23	3.6651e-27	0.317252	0.864	0.974	6.37178e-23
AY036118	8.51575e-27	-0.377322	0.848	0.788	1.48046e-22
Rps3	1.72269e-26	0.316597	0.845	0.959	2.99491e-22
Hint1	2.51364e-26	0.364112	0.778	0.858	4.36996e-22
Ptma	4.97919e-26	0.250635	0.956	0.993	8.65632e-22
Rpl3	1.59786e-25	0.32614	0.844	0.932	2.77788e-21
Atp5h	7.74732e-25	0.359865	0.711	0.785	1.34687e-20
Sumo2	1.03989e-24	0.342577	0.803	0.891	1.80784e-20
Cdh11	1.11755e-24	-0.35758	0.156	0.056	1.94286e-20
Ndufa4	1.28845e-24	0.358177	0.753	0.837	2.23996e-20
Rps11	1.3545e-24	0.304179	0.853	0.958	2.35481e-20
Dpm1	2.17893e-24	-0.595613	0.325	0.18	3.78807e-20
Rps5	2.49523e-24	0.327276	0.848	0.976	4.33796e-20
Atp5g2	3.22373e-24	0.390947	0.704	0.771	5.60446e-20
Naca	6.94401e-24	0.332029	0.804	0.928	1.20722e-19
Ppp1r14b	7.79834e-24	0.35487	0.816	0.933	1.35574e-19
Gm3764	1.27651e-23	-0.647266	0.696	0.54	2.21922e-19
Lsm4	1.3916e-23	0.519631	0.435	0.541	2.41929e-19
Ybx1	2.15878e-23	0.317598	0.795	0.908	3.75305e-19
Rpl24	2.1972e-23	0.322784	0.824	0.949	3.81984e-19
Rps3a1	3.18701e-23	0.303653	0.849	0.965	5.54061e-19
Map1s	3.31274e-23	-0.502274	0.251	0.126	5.7592e-19
Plp1	4.93196e-23	1.60679	0.764	0.822	8.57421e-19
Tra2a	6.57043e-23	-0.568827	0.731	0.585	1.14227e-18
Rpl18a	1.58004e-22	0.301122	0.855	0.98	2.7469e-18
Rpl32	7.94663e-22	0.301547	0.836	0.971	1.38152e-17
Clk1	1.07771e-21	-0.525819	0.512	0.349	1.8736e-17
Rpl28	1.14439e-21	0.289666	0.843	0.963	1.98953e-17
Cnot7	1.43404e-21	-0.381857	0.422	0.26	2.49309e-17
Zfp57	1.95098e-21	-0.395677	0.259	0.131	3.39178e-17
Nrxn3	8.24949e-21	-0.613691	0.692	0.57	1.43417e-16
Mir124a-1hg	8.9339e-21	-0.385051	0.193	0.087	1.55316e-16
Ccnl2	1.19806e-20	-0.506552	0.561	0.4	2.08283e-16
Wsb1	2.00843e-20	-0.417688	0.511	0.347	3.49166e-16
Mau2	2.14224e-20	-0.503918	0.347	0.206	3.72428e-16
Eef1b2	3.36782e-20	0.33335	0.734	0.822	5.85496e-16
Cox5a	4.3895e-20	0.36112	0.661	0.724	7.63114e-16
Chchd2	9.97307e-20	0.266837	0.815	0.876	1.73382e-15
Rplp0	1.16146e-19	0.269702	0.867	0.971	2.0192e-15
Rps19	6.03868e-19	0.276607	0.848	0.959	1.04982e-14
Rps27a	6.786e-19	0.260571	0.88	0.973	1.17975e-14
Hmgn1	6.88127e-19	0.327319	0.738	0.812	1.19631e-14
Rpl10a	6.98976e-19	0.29753	0.817	0.915	1.21517e-14
Atp5g1	9.09793e-19	0.385708	0.621	0.686	1.58167e-14
H2afz	9.92609e-19	0.451484	0.814	0.847	1.72565e-14
Lrrc7	3.69787e-18	-0.458164	0.277	0.153	6.42875e-14
Pfdn5	4.3037e-18	0.328376	0.745	0.836	7.48199e-14
Calm3	4.51869e-18	0.382315	0.606	0.677	7.85574e-14
Rbm5	6.24819e-18	-0.527454	0.689	0.543	1.08625e-13
Rps15a	9.4553e-18	0.262226	0.858	0.964	1.6438e-13
Apc2	1.2638e-17	-0.414944	0.266	0.148	2.19712e-13
Dctn3	1.42382e-17	0.401741	0.585	0.649	2.47531e-13
Rpl7	1.78941e-17	0.290028	0.841	0.968	3.11089e-13
Taf1d	2.09083e-17	-0.491697	0.377	0.249	3.63492e-13
Snhg12	2.98478e-17	-0.265043	0.369	0.228	5.18903e-13
Sf3b6	5.51093e-17	0.364126	0.58	0.647	9.58076e-13
Elob	5.53725e-17	0.303065	0.716	0.792	9.62651e-13
Trim35	6.64869e-17	-0.530667	0.634	0.491	1.15587e-12
Slc38a2	1.15382e-16	-0.526967	0.656	0.524	2.00591e-12
Zfp397	1.39904e-16	-0.462069	0.5	0.354	2.43223e-12
Snrpd1	1.42716e-16	0.356179	0.633	0.685	2.48112e-12
Celf4	1.648e-16	-0.419737	0.592	0.451	2.86504e-12
Rpl12	1.76593e-16	0.292801	0.779	0.867	3.07006e-12
Gpx4	2.32433e-16	0.324494	0.586	0.641	4.04085e-12
Nedd8	2.3684e-16	0.331669	0.637	0.698	4.11747e-12
Cdk14	3.31538e-16	-0.376139	0.342	0.215	5.7638e-12
Park7	4.70952e-16	0.331587	0.648	0.709	8.1875e-12
Plppr3	5.21949e-16	-0.359659	0.302	0.18	9.07408e-12
Jun	7.91257e-16	-0.537218	0.554	0.434	1.3756e-11
Lsamp	8.44376e-16	-0.41217	0.239	0.137	1.46795e-11
Rpl9	9.58808e-16	-0.300818	0.397	0.263	1.66689e-11
Qtrt1	1.06306e-15	-0.290868	0.152	0.071	1.84813e-11
Uqcrh	1.22311e-15	0.339422	0.754	0.835	2.12638e-11
Npm1	1.36529e-15	0.265278	0.824	0.887	2.37356e-11
Cox8a	1.60746e-15	0.257264	0.793	0.845	2.79457e-11
Rpl14	1.62875e-15	0.26762	0.781	0.865	2.83159e-11
Selenow	1.64288e-15	0.315198	0.777	0.896	2.85615e-11
Pomp	1.65223e-15	0.379159	0.576	0.631	2.8724e-11
E130102H24Rik	1.99622e-15	-0.33947	0.168	0.083	3.47043e-11
Ncam1	2.2502e-15	-0.428854	0.848	0.77	3.91198e-11
Sdk2	2.72347e-15	-0.478925	0.314	0.197	4.73476e-11
Adarb2	2.79268e-15	-0.433534	0.296	0.178	4.85507e-11
Atp5j	3.16835e-15	0.306763	0.727	0.783	5.50818e-11
Uba52	3.18816e-15	-0.350966	0.16	0.078	5.54261e-11
Nme1	3.43292e-15	0.361528	0.563	0.629	5.96813e-11
Psmb1	5.47087e-15	0.321617	0.621	0.687	9.51111e-11
Ywhae	6.06321e-15	0.280712	0.767	0.836	1.05409e-10
Btf3	8.31566e-15	0.27111	0.801	0.9	1.44568e-10
Sez6	9.96863e-15	-0.286343	0.289	0.175	1.73305e-10
Kbtbd11	1.05781e-14	-0.264549	0.184	0.096	1.839e-10
Rps26	1.41539e-14	0.251411	0.812	0.946	2.46065e-10
Selenoh	2.10781e-14	0.427122	0.552	0.613	3.66443e-10
Smdt1	2.608e-14	0.315863	0.572	0.627	4.534e-10
Phykpl	2.63914e-14	-0.317864	0.133	0.061	4.58815e-10
Rnf122	4.3867e-14	-0.350272	0.227	0.13	7.62628e-10
Ndel1	4.90753e-14	-0.390293	0.298	0.187	8.53175e-10
Rps27l	5.33316e-14	0.348689	0.543	0.607	9.2717e-10
Myt1l	6.35068e-14	-0.3157	0.349	0.222	1.10407e-09
Crebzf	6.60065e-14	-0.391282	0.335	0.222	1.14752e-09
Rsbn1l	8.42091e-14	-0.387379	0.404	0.281	1.46398e-09
Snrpe	8.44666e-14	0.292246	0.736	0.809	1.46845e-09
Atp5e	8.59535e-14	0.305619	0.597	0.671	1.4943e-09
Serf2	1.08716e-13	0.273698	0.711	0.767	1.89003e-09
Cox6b1	1.28696e-13	0.31207	0.696	0.76	2.23738e-09
Cox7a2	1.32555e-13	0.292942	0.745	0.813	2.30447e-09
Sept7	1.39807e-13	0.322692	0.659	0.696	2.43055e-09
Slc6a1	1.89651e-13	-0.333195	0.287	0.179	3.29709e-09
Rsbn1	2.05599e-13	-0.313742	0.407	0.28	3.57434e-09
Hspe1	2.23575e-13	0.357261	0.599	0.656	3.88685e-09
Ogt	2.30967e-13	-0.525281	0.714	0.586	4.01536e-09
Supt20	2.71215e-13	-0.352356	0.318	0.207	4.71508e-09
Pfdn2	3.05356e-13	0.345557	0.576	0.63	5.30861e-09
Purg	3.08237e-13	-0.272899	0.23	0.134	5.35871e-09
Prdx1	3.73253e-13	0.343893	0.562	0.615	6.489e-09
Ccnl1	4.48134e-13	-0.356759	0.56	0.43	7.79081e-09
Psma7	4.66456e-13	0.295306	0.652	0.708	8.10934e-09
Gria2	5.07984e-13	-0.51244	0.596	0.485	8.8313e-09
Zfp704	6.34616e-13	-0.358267	0.626	0.509	1.10328e-08
Hnrnpc	6.38671e-13	0.321501	0.651	0.701	1.11033e-08
Anp32b	6.96385e-13	0.393573	0.497	0.57	1.21067e-08
Mysm1	7.56597e-13	-0.389819	0.337	0.223	1.31534e-08
Ddx50	7.68079e-13	-0.468521	0.563	0.428	1.33531e-08
Rbmx	8.17169e-13	-0.363686	0.621	0.497	1.42065e-08
Rbx1	1.08575e-12	0.277906	0.696	0.752	1.88758e-08
Dlst	1.15728e-12	-0.358308	0.326	0.215	2.01194e-08
Rbm3	1.21888e-12	0.285699	0.707	0.757	2.11902e-08
Kansl1	1.21905e-12	-0.337266	0.465	0.336	2.11932e-08
Mrps33	1.49897e-12	0.320494	0.583	0.643	2.60596e-08
Set	1.59926e-12	0.265193	0.742	0.807	2.78031e-08
Gpatch8	1.70112e-12	-0.427475	0.521	0.39	2.9574e-08
Nap1l1	1.82334e-12	0.35247	0.576	0.635	3.16987e-08
Atp5f1	2.08095e-12	0.275662	0.754	0.798	3.61773e-08
2610037D02Rik	2.40816e-12	-0.386589	0.218	0.132	4.18659e-08
Zfp644	2.59507e-12	-0.412982	0.595	0.467	4.51153e-08
Ndufs5	2.79074e-12	0.273594	0.589	0.643	4.8517e-08
Rpl22	3.35592e-12	0.265996	0.781	0.895	5.83427e-08
Fus	3.95487e-12	-0.389853	0.801	0.707	6.87554e-08
Vps9d1	4.41266e-12	-0.309408	0.174	0.096	7.6714e-08
Ndufb11	4.46513e-12	0.285951	0.625	0.68	7.76262e-08
Gng5	4.86753e-12	0.352998	0.532	0.582	8.4622e-08
Pantr1	5.21033e-12	0.283127	0.636	0.718	9.05816e-08
Rlf	5.21298e-12	-0.346101	0.302	0.199	9.06276e-08
4930402H24Rik	5.59355e-12	-0.327001	0.407	0.288	9.72439e-08
Mafg	7.51991e-12	-0.351625	0.354	0.243	1.30734e-07
U2af1	8.90301e-12	0.300607	0.586	0.636	1.54779e-07
2410089E03Rik	1.02707e-11	-0.298915	0.304	0.201	1.78557e-07
Hnrnpab	1.03995e-11	0.260044	0.729	0.791	1.80795e-07
Mdk	1.10127e-11	0.318271	0.491	0.573	1.91455e-07
Tiam2	1.10912e-11	-0.282306	0.55	0.43	1.9282e-07
Aspa	1.12425e-11	0.336312	0.044	0.106	1.95451e-07
Eif1b	1.25328e-11	0.289344	0.682	0.737	2.17883e-07
Pfkp	1.40119e-11	-0.250848	0.125	0.061	2.43597e-07
Gatad2b	1.486e-11	-0.411712	0.509	0.39	2.5834e-07
Psma2	1.80898e-11	0.299127	0.583	0.633	3.14492e-07
Islr2	1.86783e-11	-0.311651	0.45	0.328	3.24723e-07
Slc38a1	2.03378e-11	-0.32153	0.557	0.427	3.53572e-07
Asap1	2.33682e-11	-0.27948	0.487	0.363	4.06257e-07
Mnt	2.71842e-11	-0.268398	0.176	0.101	4.72598e-07
Mrfap1	2.94544e-11	0.264178	0.654	0.699	5.12064e-07
Snrpd2	3.18699e-11	0.282836	0.612	0.668	5.54058e-07
Tmem57	3.54019e-11	-0.337675	0.583	0.462	6.15463e-07
Dynlrb1	3.55625e-11	0.401522	0.493	0.548	6.18253e-07
Chd6	3.66612e-11	-0.337852	0.502	0.378	6.37355e-07
Zfp553	4.00785e-11	-0.346742	0.282	0.186	6.96764e-07
Calm2	4.06472e-11	0.272132	0.736	0.787	7.06651e-07
Stmn3	4.23646e-11	0.32452	0.712	0.804	7.36508e-07
Rbm39	4.4172e-11	-0.279852	0.898	0.859	7.67931e-07
Pmepa1	5.04841e-11	-0.28565	0.427	0.313	8.77667e-07
Psmb2	5.29302e-11	0.378629	0.525	0.568	9.20191e-07
Mpped2	5.32343e-11	-0.394682	0.549	0.433	9.25478e-07
Snapc3	5.66604e-11	-0.329707	0.259	0.167	9.8504e-07
Gm26518	6.30466e-11	-0.413098	0.122	0.062	1.09607e-06
Kansl1l	6.70315e-11	-0.295636	0.224	0.139	1.16534e-06
Gpr37	8.62214e-11	0.270205	0.048	0.109	1.49896e-06
Atp6v0e	8.91234e-11	0.273388	0.466	0.528	1.54941e-06
Robo2	8.95653e-11	-0.383378	0.354	0.248	1.55709e-06
Sptan1	1.02379e-10	-0.289639	0.55	0.417	1.77986e-06
Zfp266	1.02941e-10	-0.424019	0.543	0.426	1.78964e-06
Diaph1	1.05507e-10	-0.287542	0.171	0.1	1.83424e-06
Ppp1r14a	1.06797e-10	0.337593	0.111	0.186	1.85667e-06
March7	1.14202e-10	-0.275445	0.448	0.326	1.98541e-06
Gm26699	1.17693e-10	-0.428752	0.255	0.165	2.04609e-06
Ran	1.29638e-10	0.311692	0.662	0.701	2.25376e-06
Rtn4	1.38487e-10	-0.263345	0.884	0.83	2.40759e-06
Birc2	1.3892e-10	-0.426217	0.367	0.264	2.41512e-06
D8Ertd738e	1.48447e-10	0.348269	0.548	0.592	2.58075e-06
Stx16	1.61605e-10	-0.444297	0.444	0.332	2.8095e-06
Tbce	1.73268e-10	-0.27751	0.216	0.135	3.01226e-06
Ap4m1	1.76139e-10	-0.352779	0.313	0.214	3.06217e-06
Uhrf2	2.08732e-10	-0.481851	0.497	0.385	3.62881e-06
Hmgb3	2.14992e-10	0.273239	0.682	0.733	3.73763e-06
Rbm25	2.21994e-10	-0.301149	0.733	0.635	3.85937e-06
Cdk4	3.07038e-10	0.2547	0.677	0.731	5.33786e-06
Adgrg1	3.08566e-10	-0.421596	0.305	0.21	5.36442e-06
Zcchc6	3.18624e-10	-0.25509	0.302	0.203	5.53927e-06
Mag	3.1995e-10	0.833343	0.094	0.159	5.56232e-06
Snrpf	3.19957e-10	0.295787	0.569	0.612	5.56245e-06
Gtpbp2	3.49689e-10	-0.308633	0.158	0.09	6.07935e-06
Pcyox1	3.52168e-10	-0.255402	0.247	0.16	6.12244e-06
Pcm1	3.55015e-10	-0.305564	0.6	0.484	6.17193e-06
2700038G22Rik	3.67093e-10	-0.259079	0.121	0.063	6.38192e-06
Tsc22d1	4.96565e-10	-0.251121	0.547	0.431	8.63278e-06
Gnb2	5.02688e-10	0.264413	0.666	0.726	8.73923e-06
Gatm	5.21719e-10	0.466229	0.096	0.163	9.07008e-06
Tet2	5.56735e-10	-0.277817	0.211	0.134	9.67884e-06
Paxbp1	5.8663e-10	-0.28167	0.333	0.233	1.01986e-05
Nop10	6.28701e-10	0.38142	0.337	0.403	1.093e-05
Cks1b	6.49436e-10	0.416989	0.28	0.352	1.12904e-05
Tia1	6.55322e-10	-0.374214	0.644	0.529	1.13928e-05
Eif5a	6.70886e-10	0.278205	0.648	0.689	1.16634e-05
Amer1	6.78601e-10	-0.289694	0.227	0.146	1.17975e-05
Gm17750	6.86489e-10	0.389414	0.571	0.634	1.19346e-05
Zbtb20	7.16247e-10	-0.277655	0.965	0.95	1.2452e-05
Bax	7.17727e-10	0.354624	0.487	0.536	1.24777e-05
Skp1a	8.02161e-10	0.389898	0.413	0.465	1.39456e-05
Tnrc6b	8.26083e-10	-0.293263	0.496	0.379	1.43615e-05
Lman2l	8.62954e-10	-0.327089	0.181	0.109	1.50025e-05
Srcap	9.1141e-10	-0.299917	0.159	0.092	1.58449e-05
Mif	9.34567e-10	0.304207	0.517	0.574	1.62474e-05
Gng11	9.45651e-10	0.276308	0.086	0.151	1.64401e-05
Cdh2	9.91711e-10	-0.289694	0.55	0.43	1.72409e-05
Cers4	1.06952e-09	-0.317841	0.212	0.134	1.85936e-05
2810403A07Rik	1.09999e-09	-0.315601	0.238	0.157	1.91233e-05
Taldo1	1.12004e-09	0.354271	0.488	0.526	1.94718e-05
Pdcd5	1.2088e-09	0.315283	0.5	0.55	2.10149e-05
Tmem132a	1.49531e-09	-0.345469	0.203	0.129	2.59959e-05
Tra2b	1.54275e-09	-0.349553	0.63	0.518	2.68207e-05
Klhl24	1.56455e-09	-0.354653	0.484	0.369	2.71996e-05
Ophn1	1.60522e-09	-0.306224	0.239	0.157	2.79067e-05
Sub1	1.69908e-09	0.278912	0.671	0.724	2.95386e-05
Sun2	1.70298e-09	-0.273191	0.229	0.149	2.96063e-05
Ftl1-ps1	1.74268e-09	-0.259346	0.134	0.074	3.02966e-05
Atf4	1.96717e-09	-0.286268	0.527	0.423	3.41993e-05
Abracl	2.03887e-09	0.417594	0.535	0.596	3.54457e-05
2410002F23Rik	2.1052e-09	-0.297638	0.308	0.215	3.65988e-05
Sp8	2.10987e-09	-0.3063	0.381	0.28	3.66801e-05
Tmcc1	2.16903e-09	-0.374483	0.509	0.392	3.77087e-05
B230334C09Rik	2.21004e-09	-0.260753	0.131	0.07	3.84216e-05
Alkbh1	2.31019e-09	-0.317356	0.256	0.174	4.01627e-05
Pcgf3	2.3206e-09	-0.290064	0.239	0.158	4.03436e-05
Stx5a	2.34188e-09	-0.255185	0.244	0.161	4.07135e-05
C130071C03Rik	2.4044e-09	-0.313816	0.531	0.42	4.18005e-05
Rtraf	2.4347e-09	0.289124	0.613	0.662	4.23272e-05
Sumo1	2.46027e-09	0.289229	0.6	0.634	4.27718e-05
Meis2	2.94521e-09	-0.310533	0.877	0.862	5.12024e-05
Cisd1	3.00318e-09	0.305703	0.414	0.475	5.22103e-05
Atp6v1f	3.02162e-09	0.299802	0.549	0.592	5.25308e-05
Sgce	3.04511e-09	-0.334282	0.248	0.167	5.29392e-05
Sorbs1	3.14036e-09	-0.283621	0.183	0.113	5.45951e-05
Cnot1	3.14725e-09	-0.299492	0.337	0.24	5.47149e-05
Vps50	3.19309e-09	-0.299477	0.231	0.151	5.55119e-05
Ranbp10	3.22285e-09	-0.257848	0.165	0.098	5.60293e-05
Cdc42	3.29803e-09	0.257108	0.673	0.722	5.73362e-05
Csad	3.64269e-09	-0.314474	0.149	0.087	6.33281e-05
Ptges3	3.69227e-09	0.269986	0.527	0.576	6.41902e-05
Fez1	4.06504e-09	0.293263	0.729	0.752	7.06707e-05
Leprotl1	4.75422e-09	0.434591	0.186	0.253	8.26521e-05
Cspp1	4.97673e-09	-0.37624	0.401	0.306	8.65205e-05
Uqcrq	4.98523e-09	0.281579	0.521	0.567	8.66682e-05
Tmem131l	5.42434e-09	-0.402229	0.466	0.359	9.43022e-05
Mga	5.74144e-09	-0.268266	0.338	0.242	9.98149e-05
Plxna4	5.93728e-09	-0.32036	0.203	0.128	0.00010322
Itfg2	6.15595e-09	-0.279134	0.202	0.13	0.000107021
Tbcb	6.25718e-09	0.311384	0.435	0.486	0.000108781
Marf1	6.53764e-09	-0.273449	0.241	0.164	0.000113657
Tmem181a	6.6705e-09	-0.353088	0.228	0.153	0.000115967
Ranbp1	6.83615e-09	0.303156	0.572	0.607	0.000118846
4833420G17Rik	6.84326e-09	-0.286073	0.535	0.418	0.00011897
Mrpl20	7.12632e-09	0.274762	0.507	0.55	0.000123891
Astn1	7.23109e-09	-0.286651	0.291	0.203	0.000125712
Dut	7.49389e-09	0.380171	0.39	0.455	0.000130281
Gtf2a2	7.81298e-09	0.333423	0.494	0.533	0.000135829
Proser1	8.65748e-09	-0.379718	0.327	0.237	0.00015051
Edf1	9.27785e-09	0.296119	0.52	0.559	0.000161295
Kcnn2	9.84546e-09	-0.278943	0.174	0.108	0.000171163
Ptcd3	1.02935e-08	-0.260917	0.185	0.117	0.000178952
Psmb4	1.06076e-08	0.270443	0.569	0.599	0.000184414
Igf1r	1.08765e-08	-0.263144	0.519	0.399	0.000189089
Ttc19	1.09948e-08	-0.321907	0.362	0.266	0.000191145
Dock7	1.29205e-08	-0.29569	0.37	0.273	0.000224622
Uqcrb	1.33208e-08	0.291061	0.587	0.614	0.000231583
Dhx30	1.5856e-08	-0.313577	0.374	0.277	0.000275657
Cpsf6	1.59645e-08	-0.35637	0.587	0.482	0.000277543
Parm1	1.6323e-08	-0.290463	0.135	0.078	0.000283776
Pard6g	1.85409e-08	-0.285537	0.214	0.142	0.000322334
Gabbr1	1.90255e-08	-0.269822	0.281	0.2	0.000330758
Dctpp1	1.93594e-08	0.356659	0.338	0.401	0.000336563
March6	2.02557e-08	-0.25595	0.264	0.183	0.000352145
Prpf39	2.04214e-08	-0.285778	0.271	0.19	0.000355027
Nsd3	2.07548e-08	-0.367414	0.438	0.331	0.000360822
Ccnt1	2.13811e-08	-0.260892	0.328	0.236	0.00037171
Zfp398	2.31772e-08	-0.327498	0.189	0.123	0.000402936
Tsc22d2	2.37065e-08	-0.285036	0.375	0.282	0.000412137
Rbm4b	2.48614e-08	-0.350049	0.585	0.474	0.000432216
Eloc	2.58739e-08	0.33845	0.488	0.527	0.000449817
Ccdc88c	2.63554e-08	-0.297379	0.143	0.085	0.000458189
Zfp68	2.76541e-08	-0.259348	0.413	0.313	0.000480767
Tnrc6c	2.81209e-08	-0.278597	0.521	0.421	0.000488882
Rsrc2	2.93583e-08	-0.263057	0.656	0.554	0.000510394
Trpm7	3.04857e-08	-0.30838	0.326	0.238	0.000529994
Scmh1	3.31882e-08	-0.355982	0.235	0.161	0.000576977
Ppa1	3.63848e-08	0.332365	0.379	0.43	0.00063255
Zfp846	3.7145e-08	-0.27457	0.18	0.115	0.000645765
Hnrnpdl	3.86453e-08	-0.28682	0.697	0.615	0.000671848
Snrnp70	4.07161e-08	-0.333707	0.684	0.591	0.00070785
AI480526	4.37006e-08	-0.26508	0.159	0.098	0.000759736
Ndufab1	5.19042e-08	0.260206	0.559	0.589	0.000902355
Pabpn1	5.27327e-08	-0.318639	0.458	0.359	0.000916759
Pbx1	5.2801e-08	-0.252136	0.829	0.78	0.000917946
Nktr	5.65765e-08	-0.479647	0.574	0.479	0.000983582
Sh3bgrl	6.13397e-08	0.337146	0.503	0.541	0.00106639
Aes	6.8067e-08	0.275397	0.619	0.661	0.00118335
Slc25a36	7.55013e-08	-0.250189	0.281	0.202	0.00131259
Acvr2b	8.7057e-08	-0.2617	0.271	0.192	0.00151349
Psmb5	8.84645e-08	0.252817	0.544	0.583	0.00153796
Arx	9.04885e-08	-0.335335	0.691	0.619	0.00157314
Dclk2	9.32381e-08	-0.325247	0.489	0.389	0.00162094
2610008E11Rik	9.4677e-08	-0.302583	0.231	0.158	0.00164596
Hs2st1	9.80202e-08	-0.288127	0.281	0.203	0.00170408
Kdm2a	9.81801e-08	-0.331735	0.431	0.339	0.00170686
Tgfbr1	1.04367e-07	-0.300017	0.208	0.139	0.00181441
Timm13	1.04703e-07	0.285926	0.543	0.57	0.00182027
Slc25a5	1.05128e-07	0.274561	0.476	0.533	0.00182765
Sp9	1.08512e-07	-0.274437	0.558	0.483	0.00188648
Arpc3	1.16233e-07	0.279634	0.586	0.618	0.00202071
Phf3	1.23852e-07	-0.260202	0.563	0.457	0.00215317
Ccnt2	1.27652e-07	-0.351569	0.283	0.205	0.00221923
Macf1	1.30708e-07	-0.306294	0.637	0.537	0.00227236
Atp5d	1.35098e-07	0.261928	0.596	0.637	0.00234868
Pou2f1	1.42679e-07	-0.314383	0.43	0.33	0.00248048
Opalin	1.45151e-07	0.359389	0.086	0.139	0.00252345
Bri3	1.5204e-07	0.2741	0.592	0.624	0.00264321
Map4k4	1.61981e-07	-0.270957	0.82	0.75	0.00281603
Mkln1	1.65054e-07	-0.312901	0.396	0.303	0.00286947
Ermn	1.78209e-07	0.46543	0.156	0.215	0.00309817
Fis1	1.86907e-07	0.296201	0.514	0.553	0.00324938
Sec62	1.98898e-07	-0.267547	0.57	0.46	0.00345785
Slc24a5	2.05027e-07	-0.376325	0.52	0.42	0.0035644
Arl3	2.07066e-07	0.303812	0.5	0.53	0.00359984
Cep192	2.07636e-07	-0.340184	0.219	0.152	0.00360976
Cdc42se2	2.12474e-07	-0.316629	0.415	0.32	0.00369387
Lmnb1	2.35308e-07	0.302899	0.487	0.536	0.00409083
Magi1	2.37516e-07	-0.268955	0.319	0.239	0.00412922
Syne2	2.56469e-07	-0.297199	0.498	0.401	0.00445871
Zswim8	2.61216e-07	-0.263586	0.245	0.173	0.00454125
Eif2s3y	2.85107e-07	-0.309396	0.392	0.302	0.00495659
Ttc9b	2.88732e-07	0.322601	0.462	0.505	0.0050196
Yeats2	3.29467e-07	-0.315797	0.232	0.163	0.00572779
Krit1	3.58057e-07	-0.343656	0.438	0.346	0.00622483
Ndufa11	3.59993e-07	0.261355	0.466	0.505	0.00625847
Cd1d1	3.62766e-07	-0.252155	0.244	0.17	0.00630669
Cep164	3.71104e-07	-0.264714	0.199	0.135	0.00645164
Telo2	3.74454e-07	-0.279271	0.199	0.135	0.00650989
Psap	3.74942e-07	-0.272268	0.421	0.325	0.00651836
Sec61a1	4.23674e-07	-0.298891	0.263	0.189	0.00736557
Mtdh	4.76994e-07	-0.285532	0.569	0.473	0.00829255
Ptprs	4.88585e-07	-0.367834	0.761	0.683	0.00849405
Pnisr	4.90711e-07	-0.37799	0.735	0.63	0.00853102
Lsm3	5.59252e-07	0.304676	0.443	0.483	0.0097226
Lrp1	5.62618e-07	-0.269721	0.192	0.129	0.00978111
Anp32e	5.65947e-07	0.278976	0.518	0.546	0.00983898
Jmjd1c	6.13958e-07	-0.279173	0.475	0.384	0.0106737
Sgip1	6.14377e-07	-0.250568	0.24	0.169	0.0106809
Ube2b	6.20509e-07	0.254447	0.588	0.621	0.0107876
Bag1	6.21821e-07	0.289645	0.502	0.535	0.0108104
Zfp532	6.69674e-07	-0.273259	0.228	0.16	0.0116423
Dlx6os1	6.84725e-07	-0.273279	0.68	0.615	0.011904
Kras	7.015e-07	0.26846	0.414	0.452	0.0121956
4933434E20Rik	7.18414e-07	-0.278482	0.322	0.244	0.0124896
Gm14964	7.45862e-07	-0.273221	0.324	0.243	0.0129668
Nr2c2	8.20882e-07	-0.277081	0.271	0.199	0.014271
Nisch	8.64459e-07	-0.277176	0.519	0.416	0.0150286
Ppdpf	8.6885e-07	0.294551	0.603	0.643	0.015105
Glrx5	9.26406e-07	0.326751	0.355	0.398	0.0161056
Mrps14	9.37463e-07	0.268246	0.5	0.526	0.0162978
Tmem245	1.05027e-06	-0.321313	0.21	0.148	0.018259
Ndufs7	1.06749e-06	0.271308	0.453	0.482	0.0185582
Ube2s	1.1809e-06	0.267945	0.668	0.68	0.0205299
Srsf10	1.25938e-06	-0.314102	0.624	0.532	0.0218944
Ndrg1	1.32301e-06	0.278838	0.062	0.106	0.0230005
Tardbp	1.41126e-06	-0.307553	0.491	0.402	0.0245347
Zcchc7	1.4333e-06	-0.268289	0.302	0.224	0.0249179
Chuk	1.52393e-06	-0.269137	0.28	0.207	0.0264935
Chchd1	1.63784e-06	0.282357	0.481	0.502	0.0284738
Cmtm5	1.64475e-06	0.267456	0.084	0.132	0.0285939
Meg3	1.75485e-06	-0.625985	0.434	0.364	0.0305081
Bicd1	1.79562e-06	-0.286134	0.323	0.248	0.0312169
Nrcam	1.80026e-06	-0.327224	0.191	0.133	0.0312976
Ddx17	1.94221e-06	-0.253778	0.572	0.472	0.0337653
Mex3a	2.05909e-06	-0.251871	0.625	0.536	0.0357973
Id4	2.19591e-06	-0.289681	0.496	0.416	0.0381759
Gm26724	2.48338e-06	-0.297563	0.111	0.067	0.0431736
Mrpl18	2.70325e-06	0.260201	0.489	0.522	0.046996
Txnrd1	2.71928e-06	0.26796	0.498	0.531	0.0472747
Spon1	2.73401e-06	-0.251639	0.261	0.191	0.0475307
