## Extended Data Table 5 for "Inhibitory input directs astrocyte morphogenesis through glial GABA_B_R"

### Sheet: TF in CX
	baseMean	log2FoldChange	lfcSE	stat	pvalue	padj	ExtrezID	GeneSymbol	GOID
3	64.5089	-9.83902	1.151	-8.1138	4.90597e-16	5.18885e-14	18424	Otx2	GO:0000978
9	121.626	-7.73127	0.548236	-13.1901	1.00095e-39	3.73178e-37	320145	Sp8	GO:0000790
55	3.5698	-6.36185	2.71006	-2.163	0.0305415	0.203823	56522	Papolb	GO:0000166
61	3.28592	-6.27093	2.74686	-2.10092	0.0356481	0.22787	16876	Lhx9	GO:0000977
411	8.72429	-3.95324	1.16752	-2.95776	0.00309886	0.0339477	12021	Bard1	GO:0003723
525	18.4599	-3.57992	0.888152	-3.46778	0.000524775	0.00762022	72293	Nkd2	GO:0005509
917	623.394	-2.89968	0.22716	-10.5638	4.38351e-26	9.07935e-24	235442	Rab8b	GO:0000166
941	9.37601	-2.8523	1.14773	-2.04953	0.0404106	0.249311	93837	Dach2	GO:0003677
1019	45.2446	-2.65106	0.615784	-3.4932	0.000477267	0.00706195	22775	Zik1	GO:0000978
1050	33.3382	-2.59159	0.598765	-3.49317	0.000477331	0.00706195	26381	Esrrg	GO:0000790
1062	12.7773	-2.57545	0.813634	-2.55085	0.0107462	0.0928492	17218	Mcm5	GO:0000166
1446	39.2255	-2.08908	0.603866	-2.6315	0.00850083	0.0771124	17219	Mcm6	GO:0000166
1598	132.84	-1.93089	0.247008	-5.79288	6.9188e-09	3.16503e-07	71371	Arid5b	GO:0000122
1674	175.415	-1.83846	0.303747	-4.40648	1.05065e-05	0.000250293	67847	Sncaip	GO:0005654
1729	70.0658	-1.7912	0.451835	-2.85768	0.00426756	0.0442882	16826	Ldb2	GO:0000122
1762	524.711	-1.76532	0.216922	-5.83307	5.44181e-09	2.53606e-07	20482	Skil	GO:0000122
1832	223.193	-1.70811	0.338393	-3.57013	0.000356806	0.00551404	22718	Zfp60	GO:0000978
1848	153.817	-1.69881	0.364262	-3.29108	0.000998033	0.0132771	21917	Tmpo	GO:0000785
1903	58.9933	-1.65333	0.582983	-1.97833	0.0478911	0.281403	22750	Zfp9	GO:0000122
1919	184.573	-1.64218	0.231097	-4.94241	7.71639e-07	2.34368e-05	15354	Hmgb3	GO:0000790
1980	66.792	-1.60161	0.4015	-2.74373	0.00607451	0.0590927	17172	Ascl1	GO:0000122
2177	50.7157	-1.48537	0.478728	-2.05831	0.03956	0.245203	75646	Rai14	GO:0001650
3026	207	-1.27186	0.237158	-3.25461	0.00113549	0.0148931	97165	Hmgb2	GO:0000790
3063	397.317	-1.25233	0.185554	-4.05449	5.02434e-05	0.000999039	19056	Ppp3cb	GO:0001915
3315	605.16	-1.14447	0.144824	-4.45001	8.58666e-06	0.000208555	20218	Khdrbs1	GO:0000122
3471	115.128	-1.0825	0.276689	-2.10523	0.0352709	0.226527	17984	Ndn	GO:0000122
14311	1247.87	1.23497	0.164896	4.45715	8.30584e-06	0.000202725	16870	Lhx2	GO:0000977
14377	686.574	1.26109	0.165202	4.60705	4.08419e-06	0.000107801	17859	Mxi1	GO:0000122
14649	309.457	1.38986	0.211203	4.21328	2.51684e-05	0.000546341	#N/A	Aes	#N/A
14877	93.6418	1.49416	0.32825	3.02867	0.00245633	0.0281779	26427	Creb3l1	GO:0000139
15162	837.274	1.67284	0.133241	8.80236	1.33967e-18	1.73726e-16	14634	Gli3	GO:0000122
15926	39.7427	2.34284	0.549203	3.35548	0.000792262	0.0109907	22724	Zbtb7b	GO:0000122
16194	38.0647	2.73617	0.604806	3.69732	0.000217885	0.00359835	18667	Pgr	GO:0000790
16547	209.869	3.50491	0.939715	3.19769	0.00138534	0.0176729	18143	Npas2	GO:0000978
16645	11.5537	3.79284	1.30962	2.51435	0.0119252	0.101508	12606	Cebpa	GO:0000050
16751	15.1193	4.19716	1.25437	2.94743	0.00320424	0.034956	13711	Elf5	GO:0000977
16816	131.338	4.99275	0.526628	8.53117	1.4488e-17	1.71476e-15	21835	Thrsp	GO:0005515
16846	43.4578	5.66746	1.11624	4.62936	3.66801e-06	9.76805e-05	56312	Nupr1	GO:0002526

### Sheet: TF in OB
	baseMean	log2FoldChange	lfcSE	stat	pvalue	padj	ExtrezID	GeneSymbol	GOID
5	14.7677	-8.4306	1.52594	-5.19721	2.02306e-07	7.03261e-06	15221	Foxd3	GO:0000122
28	5.20271	-6.93241	2.43565	-2.64094	0.00826756	0.0753631	18506	Pax4	GO:0000122
147	29.5794	-5.22985	0.97805	-4.836	1.32475e-06	3.77743e-05	11695	Alx4	GO:0000790
151	16.5292	-5.22318	1.03881	-4.54674	5.44834e-06	0.000139128	11694	Alx3	GO:0000790
703	19.3972	-3.02623	1.00742	-2.50762	0.0121547	0.103049	76294	Asb5	GO:0003674
752	9.10698	-2.96115	1.20092	-2.0494	0.0404234	0.249311	54132	Pdlim1	GO:0001725
1091	31.7809	-2.51235	0.687334	-2.92777	0.00341408	0.0367877	15223	Foxj1	GO:0000122
1151	70.0723	-2.40964	0.463949	-4.11605	3.85426e-05	0.000795002	17300	Foxc1	GO:0000122
1167	211.608	-2.38153	0.351677	-5.35017	8.78721e-08	3.2517e-06	22771	Zic1	GO:0000977
1797	26.3528	-1.73191	0.583845	-2.11	0.0348583	0.22436	81703	Jdp2	GO:0000122
1905	819.524	-1.65245	0.186243	-6.18787	6.0983e-10	3.23644e-08	14457	Gas7	GO:0001726
2298	310.887	-1.4167	0.189531	-4.83667	1.32031e-06	3.77198e-05	20688	Sp4	GO:0000790
2354	198.805	-1.37959	0.334032	-2.63327	0.00845682	0.0768066	246196	Zfp277	GO:0000978
3092	717.458	-1.23884	0.137094	-5.3893	7.0734e-08	2.69096e-06	27386	Npas3	GO:0000790
3352	322.01	-1.1313	0.164504	-3.8376	0.000124243	0.00220051	14236	Foxn2	GO:0005654
3356	185.212	-1.12838	0.251659	-2.49693	0.0125272	0.105667	226442	Zfp281	GO:0000122
3417	164.155	-1.1024	0.235692	-2.55587	0.0105922	0.0918914	13709	Elf1	GO:0000978
3464	455.935	-1.08502	0.168214	-3.47785	0.000505459	0.00738287	12400	Cbfb	GO:0000122
3632	635.415	-1.02122	0.154776	-3.36759	0.000758293	0.0105884	73178	Wasl	GO:0000139
3844	208.376	-0.948043	0.198947	-2.25207	0.0243181	0.172775	20846	Stat1	GO:0000790
4078	403.739	-0.874751	0.158797	-2.35994	0.0182779	0.139141	16599	Klf3	GO:0000122
4225	2889	-0.827585	0.0997686	-3.28344	0.00102547	0.0136179	12166	Bmpr1a	GO:0000166
4450	2889.5	-0.769355	0.125212	-2.15119	0.0314612	0.207971	24136	Zeb2	GO:0000122
13007	6549.49	0.806375	0.110167	2.781	0.00541925	0.0541308	208715	Hmgcs1	GO:0003824
14103	181.104	1.14468	0.240246	2.68342	0.00728736	0.0680503	11911	Atf4	GO:0000122
14400	170.675	1.27062	0.274059	2.81188	0.00492534	0.0501718	16656	Hivep3	GO:0003676
14575	403.801	1.34756	0.166062	5.1039	3.32716e-07	1.10018e-05	223843	Dbx2	GO:0003674
14945	62.4022	1.53806	0.410196	2.53065	0.0113853	0.0975796	232807	Ppp1r12c	GO:0004857
15382	31.7266	1.82727	0.61509	2.15784	0.0309401	0.205803	12913	Creb3	GO:0000139
15522	50.3372	1.94524	0.519308	2.78301	0.0053857	0.0539225	68910	Zfp467	GO:0000978
15566	27.611	1.98946	0.682665	2.18183	0.0291218	0.196691	13163	Daxx	GO:0000122
15605	21.994	2.02253	0.724853	2.10047	0.0356879	0.228027	60406	Sap30	GO:0000118
16330	109.713	2.9661	0.361664	6.81875	9.18362e-12	6.28235e-10	22634	Plagl1	GO:0000790
16373	25.3959	3.05358	0.724485	3.52468	0.000423987	0.00637391	104886	Rab15	GO:0000166
16410	22.3824	3.1421	0.894215	2.95466	0.00313018	0.0342231	22685	Zfp239	GO:0000122
16518	9.07306	3.42638	1.40421	2.084	0.0371602	0.234421	13555	E2f1	GO:0000077
16553	29.4298	3.51447	0.739692	4.07531	4.59535e-05	0.000927056	100182	Akna	GO:0000978
